# Prolonged systemic inflammation worsens impairments to astrocyte Ca^2+^ and functional hyperemia in Alzheimer’s disease

**DOI:** 10.1101/2025.08.31.673380

**Authors:** Chang Liu, Kimia Sakha, Jaime Anton, Alfredo Cardenas-Rivera, Mohammad A. Yaseen

## Abstract

Chronic neuroinflammation in Alzheimer’s disease (AD) activates astrocytes—key regulators of both brain immunity and neurovascular coupling. The primed immune environment in AD brain also renders it highly susceptible to secondary systemic inflammatory challenges. Inflammatory activation drives phenotypic shifts in astrocytes that may compromise their ability to regulate cerebral blood flow. The capacity for inflammation-activated astrocytes to retain this regulatory function, however, remains unknown. To investigate astrocyte regulation of cerebral blood flow in AD brain and under systemic inflammation, we investigated astrocytic Ca^2+^ dynamics and functional hyperemia at rest and during brief and prolonged sensory stimulation in 12-month-old female APP/PS1dE9 mice. We further examined how a secondary systemic inflammatory challenge induced by low-dose, repeated injection of LPS modulates astrocytic signaling and neurovascular function. AD mice exhibited elevated spontaneous but diminished stimulation-evoked astrocytic Ca^2+^ activity, accompanied by impaired sustained functional hyperemia, particularly within the capillary network. LPS-induced systemic inflammation further suppressed both spontaneous and evoked astrocytic Ca^2+^ responses and attenuated functional hyperemia. Together, these findings reveal that inflammation disrupts astrocyte-dependent regulation of sustained neurovascular responses in the AD brain.

**HIGHLIGHTS:**

- Astrocytes in AD mice exhibit increased spontaneous Ca^2+^ signaling but cannot sustain stimulus-evoked Ca^2+^ release.
- Reduced astrocyte Ca^2+^ release during 30s functional brain activation correlates with impaired neurovascular coupling in both penetrating arterioles and capillaries of AD mice
- A secondary, 14-day systemic inflammatory challenge further suppressed functional hyperemia of 30 s stimulus–evoked astrocytic Ca^2+^ release in AD mice.
- A secondary inflammatory insult lasting 14 days reduced amyloid deposition in the AD brain.
