## Supplementary material for "Prolonged systemic inflammation worsens impairments to astrocyte Ca^2+^ and functional hyperemia in Alzheimer’s disease": Experimental Data: AD_longStim_velocity.txt

Var1	mouse	meas	depth_long	vesselorder_long	vessel_selected_index	AUC_0to60	avg_last5	avg_last10	avg_last2	maxpeak	maxpeak_latency
1031-002	cage24_BP202203_L2F1_AD	day0	286.55	3	2	759.948524405145	30.3357113619761	23.4809566097572	27.7214656943782	71.6784703176427	2.55
1019-002	cage24_BP202203_L2F1_AD	day7	359.675	4	1	1283.53558148779	45.3360226491602	40.4790287488028	52.1871132752773	111.178923795513	17.35
1019-004	cage24_BP202203_L2F1_AD	day7	123.525	4	1	1256.04453031493	38.0390219642639	40.163667432045	38.0636788231308	64.2632545175595	21
1019-004	cage24_BP202203_L2F1_AD	day7	123.525	4	4	2644.02265735758	84.1736359542269	82.4314951163194	83.4994653981171	88.0261666939348	26.45
1125-001	cage24_BP202203_L2F1_AD	day14	301.175	4	1	2143.54655355434	69.8468775072651	63.842139867909	82.840743675434	149.467099419956	19.65
1125-004	cage24_BP202203_L2F1_AD	day14	129.7	4	4	1846.41564349962	60.2543562414836	61.1884428935479	74.1730362486135	84.0079261766227	29.3
1125-004	cage24_BP202203_L2F1_AD	day14	129.7	4	5	3433.46346616186	97.208710646411	102.906397935882	118.740751580538	136.342141260596	25.4
1047-004	cage35_L3F1#3_AD	day7	45.275	4	1	618.024769097233	16.0092248442425	18.0225660794148	16.6461107297013	42.8721198716436	0.75
1047-004	cage35_L3F1#3_AD	day7	45.275	4	5	623.903152503153	13.5456411390657	13.174239004503	12.8305185895607	173.577468065989	2.8
1047-005	cage35_L3F1#3_AD	day7	53.35	4	3	306.582098461529	8.66848853971833	8.16928705743596	12.1310473932486	25.0278256510828	1.75
1047-008	cage35_L3F1#3_AD	day7	347.55	4	2	1605.40020105962	31.1614124937453	32.5937205997084	31.1224152312539	156.567974589353	11.45
1220-001	cage35_L3F2#4_AD	day0	270.825	4	2	856.791846302293	17.9823320403755	19.5523310438951	17.3781532128525	80.4425042661777	37.7
1220-002	cage35_L3F2#4_AD	day0	269.9	4	1	488.734979882952	19.6176773486961	19.2297748810773	8.88918494703916	61.4057479957358	53.45
1220-005	cage35_L3F2#4_AD	day0	321.925	4	1	1628.84517132918	27.6074633152351	46.6326538719467	11.9430263694682	125.648340452322	23.05
1018-003	cage35_L3F2#4_AD	day7	282.4	3	1	372.357263529847	15.6563863618063	16.5889072637613	16.9040200001884	29.0065293663828	20.1
1018-005	cage35_L3F2#4_AD	day7	276.45	4	1	1055.55371982891	21.3956161956784	24.9413303859582	23.2438648806293	82.2887724352551	43.95
1018-005	cage35_L3F2#4_AD	day7	276.45	4	4	587.649679479113	15.9708150030484	15.5186003018016	15.7172392583883	54.5342067453593	49.7
1018-006	cage35_L3F2#4_AD	day7	305	4	1	1903.29122861108	73.5091999064142	62.203708121314	100.557214738782	171.340051627152	2.4
0955-005	cage35_L3F2#4_AD	day14	331.15	4	1	271.037938335598	7.66220443343457	5.23954826220826	4.54471615831578	36.1379549654131	2.15
0955-005	cage35_L3F2#4_AD	day14	331.15	4	3	711.535021081872	38.9023597929696	22.6622267054159	9.4133132596846	438.267214029856	0.0500000000000007
0955-004	cage35_L3F2#4_AD	day14	300.975	4	4	366.233104302143	16.0820484606336	12.2176206801636	24.2106584506037	57.4902801448606	1.4
1111-003	cage44_2_BP202207_L3F1_#10AD	day7	45.625	4	3	599.272808385408	17.4006435214867	14.7035327088836	19.8715037072332	52.5597221378559	0.100000000000001
1111-004	cage44_2_BP202207_L3F1_#10AD	day7	248.6	4	1	467.124506650125	14.5304656992231	11.4848277121101	18.341679149943	74.7915516110384	1.3
1111-004	cage44_2_BP202207_L3F1_#10AD	day7	248.6	4	3	164.210592485776	3.91677093500069	3.65448696411329	3.86186734654593	31.8853550285288	0.15
1111-001	cage44_2_BP202207_L3F4_#6AD	day0	254.4	4	3	445.65284801086	23.4962550770722	18.6369204737337	25.7726214132496	65.4347025557222	37.8
1111-002	cage44_2_BP202207_L3F4_#6AD	day0	313.6	4	2	292.193019370362	14.1489764841722	18.1882874703754	24.856307423312	66.1756408230373	21.85
1111-003	cage44_2_BP202207_L3F4_#6AD	day0	325.575	4	1	1785.41473392465	71.1451788108914	67.222808564201	48.5918274274879	240.926387600011	23.15
1111-003	cage44_2_BP202207_L3F4_#6AD	day0	325.575	4	2	1395.28493196847	25.6306587914675	59.2848294740405	23.7912563321433	199.194651210084	22.35
1057-002	cage44_2_BP202207_L3F4_#6AD	day7	304.2	4	3	501.654783707583	-2.76213527024457	1.02586433433856	-3.46327509637814	201.712741877545	0.15
1057-003	cage44_2_BP202207_L3F4_#6AD	day7	331.6	4	1	86.9626211149565	27.4683047279811	16.727867978047	31.3423053707629	112.062789832438	18.8
1057-003	cage44_2_BP202207_L3F4_#6AD	day7	331.6	4	2	705.743633189068	22.3994511660836	20.1145155822513	22.1137993682918	133.960891098416	0.65
1016-001	cage44_BP202207_L3F2_#11AD	day0	249.025	4	1	3628.48481163877	110.327813045581	90.7828080661892	65.1764905445588	409.478249976085	7.95
1016-001	cage44_BP202207_L3F2_#11AD	day0	249.025	4	2	3309.80562022341	109.811908607329	111.485389225495	122.606077019012	255.041687833363	11.8
1016-002	cage44_BP202207_L3F2_#11AD	day0	318.525	4	1	1585.01807056182	37.1151513064633	38.5009300018617	38.1994995267545	104.367994608992	9.4
1016-002	cage44_BP202207_L3F2_#11AD	day0	318.525	4	2	611.617881205653	22.6440122126291	21.5623457650126	23.5716872688992	64.5978632318505	3.15
1016-004	cage44_BP202207_L3F2_#11AD	day0	345.775	4	2	2478.0357894393	69.5307073310379	63.4003895362595	66.963703754456	144.759474964272	2.45
1106-001	cage44_BP202207_L3F2_#11AD	day7	234.25	4	2	702.060056881424	18.8983182604203	18.6225666777698	16.5254914848399	44.7125604554688	10.65
1106-001	cage44_BP202207_L3F2_#11AD	day7	234.25	4	3	488.542453439026	10.2545699684958	10.5356499864667	11.2019812041168	60.7892359758943	3.2
1106-002	cage44_BP202207_L3F2_#11AD	day7	234.25	4	1	886.648481870882	24.8803452272869	20.5787400692541	22.3457575069836	158.675532950232	2.45
1106-003	cage44_BP202207_L3F2_#11AD	day7	308.85	4	1	243.063503220343	7.68330846638977	6.99554168767053	6.91058051024074	53.9352667412516	0.350000000000001
1106-003	cage44_BP202207_L3F2_#11AD	day7	308.85	4	3	3201.11562992224	142.576343783405	111.517708343592	91.9421782020975	330.827849053105	26.8
1106-003	cage44_BP202207_L3F2_#11AD	day7	308.85	4	4	849.890680521839	20.4272444712357	19.0746981772227	16.9321688571143	63.8160876812362	0.2
1106-005	cage44_BP202207_L3F2_#11AD	day7	331.3	4	3	201.357916295448	9.41218516807461	7.11201735922474	7.57852383817814	67.7277405123578	1.75
1106-005	cage44_BP202207_L3F2_#11AD	day7	331.3	4	4	1139.86467970997	20.7394278685249	22.3926017195736	16.4332455076673	128.321911424068	1.5
1106-006	cage44_BP202207_L3F2_#11AD	day7	343.3	1	2	330.620979072002	15.0304504463269	13.2313684814947	17.2824536667792	28.6384542022359	1.3
1118-001	cage44_BP202207_L3F2_#11AD	day14	240.675	4	1	970.833066272076	31.0657586135384	28.1614444262723	37.2506356816021	141.637584245302	9.85
1118-001	cage44_BP202207_L3F2_#11AD	day14	240.675	4	2	402.200210197776	12.2843639787302	13.8009957211009	10.7720355544711	29.7844218817378	3.1
1118-003	cage44_BP202207_L3F2_#11AD	day14	325.25	4	2	1236.38025422014	29.7655698396955	33.4334449155653	38.4199057299228	120.717097112345	44.1
1118-003	cage44_BP202207_L3F2_#11AD	day14	325.25	4	3	911.992400557286	25.8274974027566	23.9415362097352	28.9331933436919	64.0692364009842	17.8
1207-005	cage48_BP202206_L2F2_#14_AD	day0	303.6	4	1	391.692201026288	4.46394306956671	10.0900987164208	24.9199056326489	47.651493521883	4
1207-005	cage48_BP202206_L2F2_#14_AD	day0	303.6	4	3	379.525303863931	14.9304593865344	12.4902846703613	30.2130537959257	121.772597631995	1.4
1207-006	cage48_BP202206_L2F2_#14_AD	day0	346.25	4	4	1426.21050273984	39.2119529942947	39.9726774611883	46.4370579459265	113.035805141884	32.45
1200-004	cage48_BP202206_L2F2_#14_AD	day7	311.425	4	2	-430.034008430331	-0.942359601112849	-1.58205859468051	1.52379934906516	59.6144596915569	-1.9
1200-002	cage48_BP202206_L2F2_#14_AD	day7	50.85	3	1	525.980108046763	29.5574429437069	18.4368400272195	26.7729347835283	62.4790958458917	16.25
1200-005	cage48_BP202206_L2F2_#14_AD	day7	308.25	4	1	266.096806518547	9.20409428563118	8.02688180069502	9.90615905666551	33.1012635570937	0.550000000000001
1200-005	cage48_BP202206_L2F2_#14_AD	day7	308.25	4	3	304.999440164089	14.7465423091575	11.9419160582589	14.8175847533745	71.6588942435643	3.15
1253-004	cage48_BP202206_L2F2_#14_AD	day14	312.125	4	2	689.735510141645	35.8748194451566	29.8518499635177	57.9068163337778	92.131221981347	2.85
1253-006	cage48_BP202206_L2F2_#14_AD	day14	339.425	4	1	932.954838372626	33.0924250311321	27.6439892686977	40.9486378200176	74.0529398741735	51.05
1253-006	cage48_BP202206_L2F2_#14_AD	day14	339.425	4	4	-51.9138402561262	8.92575846091724	11.1147168303037	2.48187802404928	84.6527324968092	3.2
1207-002	cage48_BP202206_L2F5_#2_AD	day0	393.95	4	3	-42.346731851619	-6.55698535304398	1.85255584519292	-7.58266414359105	206.470288231786	2.3
1207-006	cage48_BP202206_L2F5_#2_AD	day0	297.725	4	2	369.727876863336	15.9504432698535	17.3831471010468	15.0742484744002	64.303489912395	1.65
1200-008	cage48_BP202206_L2F5_#2_AD	day7	296.725	4	1	752.744191921994	24.0173351509788	21.9746181902349	27.3909509496383	76.7345916225849	50.75
1253-005	cage48_BP202206_L2F5_#2_AD	day14	415.725	3	1	545.199151497636	11.70507336583	11.1483882581073	8.15942876933734	52.5128557440188	8.25
1253-008	cage48_BP202206_L2F5_#2_AD	day14	297.8	4	1	237.491177076091	13.9843020875091	12.3650930466421	11.9143444771103	38.9847243517082	1.6
1253-009	cage48_BP202206_L2F5_#2_AD	day14	297.8	4	1	663.167412977874	18.610744945922	20.8560712164792	17.9944049921694	46.7019307190509	9.85
1253-009	cage48_BP202206_L2F5_#2_AD	day14	297.8	4	2	161.934642724883	10.6388982319298	12.202142812748	8.03364834112218	27.8710609836237	1.65
