## Supplementary material for "Prolonged systemic inflammation worsens impairments to astrocyte Ca^2+^ and functional hyperemia in Alzheimer’s disease": Experimental Data: AD_shortStim_velocity.txt

Var1	mouse	meas	depth_short	vesselorder_short	vessel_selected_index	riseTime10to90	peak_amplitude	peak_time2peak	onset_10percetpeak	onset_25percetpeak	onset_50percetpeak	onset_75percetpeak	growthRate_logistic	fallTime90to10	peak_time	time10percet	time25percet	time50percet	time75percet	time90percet	decayRate_logistic4	AUC_0to25	duration
1031-002	cage24_BP202203_L2F1_AD	day0	286.55	3	2	2.62903988627367	70.0595245095402	2.3	-0.28290609587868	0.60101176165141	1.39033007249853	1.99142772357084	1.16728466700676	2.51886943458716	7.3	9.62860506915142	8.85398270729594	8.07451272582837	7.46877419723649	7.10973563456426	-8.9473744634382	89.2886121519737	11.6841826533298
1019-002	cage24_BP202203_L2F1_AD	day7	359.675	4	1	0.367608453393531	77.3106824323267	1.6	-0.0926535922404881	-0.00075147882408455	0.091150634577204	0.183052747933145	11.9541569582845	1.35333750198652	6.6	9.13895539373465	8.79849096949042	8.4521219943153	8.11300722809166	7.78561789174814	-26.5516042254406	293.334114053656	13.3609713597381
1019-004	cage24_BP202203_L2F1_AD	day7	123.525	4	4	2.62038604415134	63.0089281529035	2.4	-0.581899630142493	0.139284518679516	0.842253410305147	1.49611038506379	1.50353558752619	2.22613275322045	7.4	9.80688125088601	9.32271164397903	8.70952174841173	8.09387845597938	7.58074849766556	-12.506489529927	222.498865652759	12.8672683381066
1125-001	cage24_BP202203_L2F1_AD	day14	301.175	4	1	1.45620926407236	140.944411230193	2.25	0.405540803329021	0.782519616064874	1.15638951781118	1.52126034917177	2.90212326678372	1.88656504877592	7.25	9.32944218152904	8.37037558510758	8.00772347007928	7.71018706310123	7.44287713275311	-30.5625749685619	304.54133055881	11.8513339522681
1125-004	cage24_BP202203_L2F1_AD	day14	129.7	4	1	3.79254866614684	128.278098887939	3.4	-0.274421705765543	1.30711201626582	2.50352736960848	3.20340925825824	0.579381032310946	2.80645738845699	8.4	11.3263247227844	10.0483957206721	9.42328317415086	8.92537860445905	8.51986733432741	-20.1303297899101	316.046759412792	11.9197558045424
1125-004	cage24_BP202203_L2F1_AD	day14	129.7	4	4	2.22779079500135	59.3353848796954	2.6	-0.117949623310905	0.469848161961556	1.04990258433164	1.60800728023481	1.8565316180923	1.7707083292198	7.6	9.55139385065939	9.15880984765509	8.6836171546535	8.20408452500046	7.78068552143958	-17.1703530409581	134.121004851198	12.6337145703219
1125-004	cage24_BP202203_L2F1_AD	day14	129.7	4	5	2.4667119506267	94.7286761381547	2.5	-0.256005945881292	0.438230877881971	1.11002056757439	1.72299223941462	1.55591151460376	1.92722781886365	7.5	9.92095828585179	9.4736812055083	8.96682851724597	8.46123256447414	7.99373046698814	-17.7960477434653	398.130854148798	12.8568079496716
1125-004	cage24_BP202203_L2F1_AD	day14	129.7	4	7	2.19801103005871	209.329703650318	2.35	-0.202800948806327	0.388740618008297	0.969254353420316	1.51921509171403	1.83951352658402	3.33691577491032	7.35	10.5706948261802	9.43251391247236	8.43043051914431	7.68187371650022	7.23377905126992	-8.22538667207937	742.770328679946	12.461176165724
0959-002	cage35_L3F1#3_AD	day0	62.875	4	2	1.46056464869837	47.7077233446695	2.1	-0.197842061748332	0.169831695249664	0.53693372854062	0.902332241373244	2.98568114589548	0.85500959897435	7.1	8.27353134748077	8.13258700096111	7.92237927196137	7.67431741747941	7.41852174850642	-30.3763459795308	38.7801724969545	12.3854455434208
0959-003	cage35_L3F1#3_AD	day0	49.3	4	3	1.45642761169979	43.2764118216589	1.85	0.155947275318105	0.53868797172978	0.916793303486244	1.28169989727041	2.85275669235203	2.211957330124	6.85	9.19667034180898	8.57776540440656	7.97562896943258	7.43158052660165	6.98471301168498	-14.2112210442272	94.6091635906803	12.0588356659463
0959-005	cage35_L3F1#3_AD	day0	272.95	4	3	1.02942471453237	30.6311650615717	2	0.393103235458218	0.652050339033181	0.910638908723993	1.16815838663572	4.23967097088851	1.01225329790478	7	8.23712370619251	8.0634565368005	7.80997795007209	7.51742689355621	7.22487040828774	-25.1710351137878	80.0349358546311	11.8993390413481
0959-007	cage35_L3F1#3_AD	day0	357.275	4	2	1.01384237329031	41.1982196281387	1.85	0.378699823745916	0.634192586869935	0.889225474077247	1.14288957125821	4.29609630240463	1.13468251206737	6.85	8.48662779811359	8.26668013586824	7.97859198956697	7.66440093030305	7.35194528604622	-25.2683759665326	76.252123375735	12.0893665154897
1047-004	cage35_L3F1#3_AD	day7	45.275	4	5	0.604984783259468	51.7779831844838	1.2	0.284825150424498	0.436442413171732	0.587976755070212	0.739262931036158	7.2439751224683	NaN	6.2	NaN	9.14955567638273	8.60118103726715	8.31918521732205	8.07834251390553	-39.5703142106704	262.634662763978	13.0132042821969
1047-005	cage35_L3F1#3_AD	day7	53.35	4	3	0.50101297014627	21.1367123521835	0.800000000000001	0.097493949028844	0.223065179362664	0.348565336452205	0.473852802990562	8.7464395839226	0.647005494116019	5.8	8.20110887828343	8.11109115841702	7.96033491697373	7.76617116915725	7.55410338416741	-37.2395084109701	9.04636797220942	12.6117695805215
1220-001	cage35_L3F2#4_AD	day0	270.825	4	2	0.892530486530539	31.0873824301752	2.4	-0.246514344987126	-0.0233798929212377	0.199754152374102	0.422886977367573	4.92353949431917	2.21757526447568	7.4	9.63418055822155	9.03309176599334	8.40974068055291	7.84881862009052	7.41660529374586	-13.5443169083676	133.9816566672	13.2099865281788
1220-004	cage35_L3F2#4_AD	day0	286.225	4	3	0.363202779793207	45.7410922691543	0.100000000000001	-0.496072999899166	-0.405243098931984	-0.31441969294874	-0.22361576579615	12.0948387529829	1.55663613964363	5.1	8.67790866438077	8.41173716158507	8.02369354179561	7.57612975278462	7.12127252473714	-17.0275024107747	-8.85641772123008	13.3381132347444
1018-003	cage35_L3F2#4_AD	day7	282.4	3	1	0.383705930701152	15.4969682976363	1.3	0.599285828846726	0.695228900853095	0.791168284888625	0.887096606880261	11.4504481657429	2.69644172027662	6.3	9.93835228005671	9.52375925039658	8.84647486001344	8.02924563385485	7.2419105597801	-8.96228581950552	27.6517087725919	13.0553065751248
1018-005	cage35_L3F2#4_AD	day7	276.45	4	1	0.590883886026588	46.6792370317502	1.3	-0.229108012275065	-0.0813840472164982	0.066339252577591	0.214060556617742	7.43690987754229	1.94652431121039	6.3	8.93165413400586	8.29338258201026	7.80860972308574	7.37906302035121	6.98512982279547	-19.8429623996409	213.714919835076	12.7422704705081
0955-005	cage35_L3F2#4_AD	day14	331.15	4	1	2.02191447721406	30.6488346406536	1.4	-0.763568589470608	-0.194432780978107	0.356273424497836	0.85869801462283	1.89786430299199	2.81599865793097	6.4	9.63033532702047	9.20533040285147	8.47082761343187	7.58256972109732	6.81433666908951	-6.51403021192911	-0.0381471481657778	13.114554188934
0955-001	cage35_L3F2#4_AD	day14	281.6	4	1	0.333781561580684	38.4466075764858	0	-0.504311132037754	-0.420798730775202	-0.337301248075905	-0.253848485956378	13.1539043841523	2.22463818663007	5	8.74905015500855	8.36157786365477	7.79705191914735	7.15613746612172	6.52441196837848	-11.2542841127867	77.8384645457273	13.1343531672233
0955-001	cage35_L3F2#4_AD	day14	281.6	4	3	0.444276410095972	73.0133142542141	1.15	0.451774718707041	0.562938312359654	0.674080867261876	0.78516035836798	9.8819070943539	2.00803812937235	6.15	8.02396279893136	7.51897950350608	6.92118768563977	6.38506931953202	6.015924669559	-9.71254866710275	118.863791565862	11.2471068183779
1111-003	cage44_2_BP202207_L3F1_#10AD	day7	45.625	4	3	0.29911422991061	91.6102105692365	0.0500000000000007	-0.424146343410333	-0.34935367018188	-0.274564135136297	-0.19978401290371	14.6884606755657	4.02326015166666	5.05	9.15967315845556	7.96119733706522	6.75068450016693	5.77380463637316	5.1364130067889	-5.34208032584531	49.3091218962018	12.0252486353032
1013-003	cage44_2_BP202207_L3F1_#10AD	day14	251.875	4	2	0.722816391866657	82.360370176884	1.05	0.191875093533608	0.378208601708384	0.563201001505663	0.744293914091192	5.87455180671284	5.87469867503725	6.05	12.0366435584826	9.67351502602978	8.02167275012896	6.86659858258861	6.16194488344532	-5.62404778926592	224.827891029284	12.4584717486233
1111-002	cage44_2_BP202207_L3F4_#6AD	day0	313.6	4	1	0.826533669417934	66.034101315828	1.3	0.400796294410228	0.614307700997208	0.826172891088612	1.03326196525642	5.12543699926245	1.19231462299959	6.3	10.2683391119902	9.89024766305597	9.59767449725691	9.33063384889028	9.07602448899061	-40.0955296922003	161.457575314038	13.7715016061683
1057-002	cage44_2_BP202207_L3F4_#6AD	day7	304.2	4	3	0.649527431740829	298.67445008827	0.65	-0.277814533855224	-0.114754870762149	0.0481527334120422	0.210606023562264	6.7343417221646	3.25473949568083	5.65	8.93363154317715	7.82665235540076	6.91048113689764	6.18441959489759	5.67889204749632	-8.41006428974167	745.564117430278	11.8623284034856
1057-003	cage44_2_BP202207_L3F4_#6AD	day7	331.6	4	1	0.581108091296302	347.985253887235	1.8	0.98799339144215	1.1338163678993	1.27951698051448	1.42485185090436	7.53071247042997	0.301118777051325	6.8	7.36925932238932	7.30493965385263	7.22920787163604	7.14915746462684	7.06814054533799	-95.2529670039705	38.3451925969024	10.9496908911216
1016-001	cage44_BP202207_L3F2_#11AD	day0	249.025	4	1	0.531751691173824	295.812247199209	0.550000000000001	-0.232731889094786	-0.0995056014565225	0.033656288034881	0.166625392701764	8.24421846721094	NaN	5.55	NaN	6.486543963927	6.18455692461303	5.96764949463774	5.77457350483815	-34.3229940875672	903.382764978396	11.1509006365782
1016-001	cage44_BP202207_L3F2_#11AD	day0	249.025	4	2	1.49790934885476	110.756852452946	3.45	1.33711811313129	1.71727484875266	2.09612555884638	2.47111657456852	2.88490925489047	NaN	8.45	NaN	11.5797828989174	9.91062590573355	8.92387085286073	8.3830953608724	-7.99085541054208	335.588751594975	12.8145003468872
1016-001	cage44_BP202207_L3F2_#11AD	day0	249.025	4	3	3.38700750068314	46.0938504749914	3	-0.552640475009804	0.490909064050046	1.46546107890953	2.28121725283266	1.01514240678853	3.95026514870294	8	11.9661431129686	10.7305966678491	9.5428268041509	8.60614190969696	8.0158779642657	-7.6812169704783	148.527771027454	13.0773657252414
1016-004	cage44_BP202207_L3F2_#11AD	day0	345.775	4	2	0.708550958419706	84.5494347676426	1.1	0.182994378688925	0.361759900321865	0.54015608433922	0.717454236157884	6.13918551255444	1.47573324537222	6.1	9.45170887692304	9.12391772329178	8.74535683930476	8.3565749874568	7.97597563155082	-23.2650980110032	167.504385259702	13.2052007549655
1106-001	cage44_BP202207_L3F2_#11AD	day7	234.25	4	2	2.95954239341135	64.3656749910678	2.8	-0.245429704001392	0.677509490938264	1.53465763122573	2.24323971132851	1.14419013434454	3.75895086356213	7.8	11.4571917258893	9.60071705905799	8.72226097969739	8.10218213505248	7.69824086232719	-12.7131398076259	161.327890285616	12.1876033484717
1106-001	cage44_BP202207_L3F2_#11AD	day7	234.25	4	3	0.693544183577519	119.848190056309	1.95	1.12006721921406	1.29586310491377	1.47110639605914	1.64471453040183	6.23950528247523	3.889253360733	6.95	11.0735989089124	9.19269125552264	8.346909199293	7.69690963237998	7.18434554817943	-13.4459923431612	307.426490465575	11.8758028032339
1106-003	cage44_BP202207_L3F2_#11AD	day7	308.85	4	3	1.10970508723095	29.0602351532662	1.9	0.400427113039241	0.681849692811947	0.962354850391629	1.24014668245257	3.8973946567247	1.0278367709914	6.9	9.15104386379335	8.9980280645442	8.75258079711553	8.44780150052484	8.12320709280195	-26.4897640943799	-40.2200226213434	12.7902259467239
1106-003	cage44_BP202207_L3F2_#11AD	day7	308.85	4	4	3.13296961925835	16.122548657329	2.6	-1.09780292589229	-0.2462787680809	0.586937697535646	1.37002758055668	1.27595284839024	1.32357978288663	7.6	8.62842600251796	8.36849726403892	7.94749237957427	7.54144265930659	7.30484621963133	-0.42200317913413	-20.0805207027596	12.3605546820386
1106-005	cage44_BP202207_L3F2_#11AD	day7	331.3	1	1	3.3478006387272	54.6453510700171	2.65	-0.558472761693532	0.83721778998629	1.89332583476678	2.51134434733508	0.656673837999672	1.81521224375359	7.65	9.4478171315904	9.02980292332897	8.52116424890263	8.02654428846873	7.63260488783682	-14.9600524251211	58.2779140634657	11.6278384141358
1106-005	cage44_BP202207_L3F2_#11AD	day7	331.3	4	4	0.996134158661976	67.5509995253174	1.15	-0.0588787366155277	0.196170484739309	0.449808447915396	0.699313446024907	4.29545877792208	NaN	6.15	NaN	9.63069745219819	9.14473121682988	8.77866187292579	8.44908561608239	-29.6099801343792	259.145607551531	13.6949227689145
1118-001	cage44_BP202207_L3F2_#11AD	day14	240.675	4	1	0.515624145890317	166.16041922408	1.9	0.744440810296246	0.87335550801888	1.0022682807246	1.13117527875849	8.52194594897845	NaN	6.9	NaN	8.67152846414632	8.3975046588775	8.20622609003106	8.03438267500516	-53.9992936146451	587.901536902111	12.3952363781529
1118-001	cage44_BP202207_L3F2_#11AD	day14	240.675	4	2	1.45139365988819	30.0705681154409	1.7	-0.0213660488193694	0.357840033474685	0.733029697704702	1.09670910157358	2.88160665207792	2.14706879846932	6.7	9.86327393655054	9.44687162271814	8.89285797231012	8.29426991475904	7.71620513808122	-14.3135864487782	78.058664063822	13.1598282746054
1118-003	cage44_BP202207_L3F2_#11AD	day14	325.25	4	2	0.785042275176954	123.49756451863	1.85	0.865978944986587	1.06488603041543	1.26318681163385	1.45969276303746	5.51479615465655	5.32574708672693	6.85	12.6646331967844	9.7606459307723	8.7371142460695	7.96216183658504	7.3388861100575	-12.060133182144	490.233882796514	12.4739274344356
1207-005	cage48_BP202206_L2F2_#14_AD	day0	303.6	4	1	2.67090278510549	54.4304140698768	2.5	-0.72956183149481	-0.0121900479150634	0.692216060346071	1.36061535929187	1.51730892427093	0.572915657359511	7.5	8.2612079054416	8.10656658090669	7.96266791203345	7.82377331100002	7.68829224808209	-62.9034728819073	131.403381126681	12.2704518516874
1207-006	cage48_BP202206_L2F2_#14_AD	day0	346.25	4	2	1.58264295154693	136.596847973411	1.4	-0.260271670989126	0.178996863495644	0.606021554180367	1.00038314557287	2.46500254910477	3.31900637891498	6.4	9.90635381907558	8.71674137231526	7.83973115241644	7.13015609011298	6.5873474401606	-10.7895496896969	457.189649524259	12.2337095982361
1207-006	cage48_BP202206_L2F2_#14_AD	day0	346.25	4	4	1.10374434135166	67.4604892499323	1.25	-0.220981230276836	0.0603168893515047	0.340370188239037	0.616760435950921	3.8968232714449	NaN	6.25	NaN	6.7895887778212	6.66960462254876	6.58060376227663	6.49912804356262	-91.3437620336319	157.451828285523	11.3292344343097
1200-004	cage48_BP202206_L2F2_#14_AD	day7	311.425	4	1	0.804359042161676	164.934282554494	1.75	0.301956096851819	0.503358305169425	0.70469083463731	0.905814644941224	5.45387351827125	1.76645813356309	6.75	8.54338239755225	7.9109259103921	7.46831637581574	7.09298102244165	6.77692426398917	-20.9229480152461	440.47295448367	11.7636255411784
1200-002	cage48_BP202206_L2F2_#14_AD	day7	50.85	3	1	0.732444786925098	73.7384111540708	1.45	0.274211464678034	0.45775947403528	0.641209885667892	0.82436818688867	5.98382969316601	4.46365269894059	6.45	10.8197911910805	9.68267669652285	8.1492543658378	6.95239842126688	6.35613849213988	-0.537282274361721	294.78309262017	12.5080444801699
1200-005	cage48_BP202206_L2F2_#14_AD	day7	308.25	4	1	0.390652215259483	26.2294400695548	2.1	0.378069214606407	0.475732268633239	0.573395322612968	0.67105837645139	11.2490060786073	1.00895732028044	7.1	8.24649495536485	8.05691361049546	7.79924497525487	7.51473385757477	7.23753763508441	-26.4530006772032	-37.5452325206727	12.2258496526419
1200-005	cage48_BP202206_L2F2_#14_AD	day7	308.25	4	3	0	0	0	0	0	0	0	0	3.71991774134118	6.05	9.58038298748735	8.38866110307131	7.14476911555433	6.28568704096991	5.86046524614616	-3.53141386535565	-14.2649517104922	12.1447691155543
1253-006	cage48_BP202206_L2F2_#14_AD	day14	339.425	4	1	1.20134626185641	86.6441577213234	1.4	0.237193386835771	0.575556210037764	0.902895524703379	1.20137836114504	3.1919160499673	5.63377209837751	6.4	11.8793698672882	9.91292891324837	7.96207859608158	6.76922531871046	6.24559776891069	-1.59419882737927	183.566139238955	12.0591830713782
1207-002	cage48_BP202206_L2F5_#2_AD	day0	393.95	4	3	0.368898341207115	122.034885445939	0.5	-0.0738128578010953	0.0184950867357729	0.110784468829214	0.203018212764793	11.9004036682002	0.585059934662808	5.5	7.72785462961218	7.60315451730198	7.45526998927209	7.29937855034361	7.14279469494937	-49.9965313101032	60.0675790036329	12.3444855204429
1207-005	cage48_BP202206_L2F5_#2_AD	day0	56.65	4	1	0.506312831617917	68.1331254813118	1.85	0.604322233173881	0.730903536236495	0.857484151447866	0.984062703154786	8.67908037840183	0.505416817455822	6.85	8.51246350245365	8.43671143874047	8.316640909502	8.16760280278066	8.00704668499782	-52.5923647992696	87.3959856902345	12.4591567580541
1207-006	cage48_BP202206_L2F5_#2_AD	day0	297.725	4	2	0.665120155791715	85.5742683354675	0.75	-0.167216051679378	0.000350260223696885	0.167625676314967	0.334035018440846	6.55058152787246	1.86181683794458	5.75	7.91819597809308	7.55813992372458	7.06488903066978	6.53584120983686	6.0563791401485	-12.0825489853995	-23.7108024423684	11.8972633543548
1253-005	cage48_BP202206_L2F5_#2_AD	day14	415.725	3	1	0.400078378321234	51.1436626931359	0.350000000000001	-0.256581361090368	-0.1563244225318	-0.0561205125981887	0.0439246804811741	10.9550678983824	3.9178776534366	5.35	11.7950028920718	10.3318251152601	9.38326861298611	8.58726006332119	7.8771252386352	-12.8715680014803	185.688977465962	14.4393891255843
