## Supplementary material for "Prolonged systemic inflammation worsens impairments to astrocyte Ca^2+^ and functional hyperemia in Alzheimer’s disease": Experimental Data: resting_diameter_AD.txt

mouse_short	depth_short	meas_short	branchorder_shortStim	baseline_diameter_1to4point5
35_L3F1_#3AD	62.225	day0	0	9.66339009792795
35_L3F1_#3AD	62.225	day0	1	5.37424430662867
35_L3F1_#3AD	62.225	day0	2	5.00974506404878
35_L3F1_#3AD	62.225	day0	2	6.35586457457566
35_L3F1_#3AD	49.3	day0	5	5.27885409074932
35_L3F1_#3AD	49.3	day0	4	3.2580506831102
35_L3F1_#3AD	49.3	day0	4	5.24171092610257
35_L3F1_#3AD	49.3	day0	3	5.3851168886477
35_L3F1_#3AD	49.3	day0	3	4.43236291262556
35_L3F1_#3AD	357.275	day0	3	4.32435516956625
35_L3F1_#3AD	357.275	day0	3	3.56555144405124
35_L3F2_#4AD	270.825	day0	2	6.74616375752932
35_L3F2_#4AD	270.825	day0	0	17.389119714014
35_L3F2_#4AD	270.825	day0	2	6.41745774590347
35_L3F2_#4AD	286.225	day0	0	16.8699059619508
35_L3F2_#4AD	286.225	day0	2	5.43412154657282
35_L3F2_#4AD	286.225	day0	5	6.20666962379376
35_L3F2_#4AD	321.925	day0	4	5.66343288007116
35_L3F2_#4AD	321.925	day0	0	18.7202516280304
44_2_L3F1_AD	59.825	day0	1	4.73029266592329
44_2_L3F1_AD	59.825	day0	2	5.74158219881149
44_2_L3F1_AD	59.825	day0	3	4.67808584279031
44_2_L3F1_AD	47.425	day0	2	4.76140333326029
44_2_L3F1_AD	47.425	day0	0	8.18247659399282
44_2_L3F1_AD	47.425	day0	4	3.09747886438211
44_2_L3F1_AD	47.425	day0	2	4.07717205596145
44_2_L3F1_AD	47.425	day0	3	3.82084659623235
44_2_L3F1_AD	164.375	day0	0	6.40776170783725
44_2_L3F4_AD	254.4	day0	0	15.437354450512
44_2_L3F4_AD	254.4	day0	2	6.85584007733115
44_2_L3F4_AD	254.4	day0	4	3.84051869383092
44_2_L3F4_AD	254.4	day0	4	5.54703799784471
44_2_L3F4_AD	254.4	day0	4	5.0291208996515
44_2_L3F4_AD	313.6	day0	2	4.74495879387798
44_L3F2_AD	249.025	day0	0	12.0353705772736
44_L3F2_AD	249.025	day0	2	5.0780855938212
44_L3F2_AD	318.525	day0	2	3.37137927077109
44_L3F2_AD	318.525	day0	4	3.45335838205839
44_L3F2_AD	366.2	day0	0	12.7971633328832
44_L3F2_AD	366.2	day0	1	5.38827996053111
44_L3F2_AD	345.775	day0	1	4.41192281899578
44_L3F2_AD	345.775	day0	4	5.39058455632024
44_L3F2_AD	345.775	day0	4	4.13850512360657
44_L3F2_AD	345.775	day0	4	3.7208743561833
48_L2F2_AD	33.125	day0	0	10.7958143736759
48_L2F2_AD	33.125	day0	2	4.19913750323657
48_L2F2_AD	33.125	day0	4	3.73350781031582
48_L2F2_AD	302.85	day0	0	15.1356853830624
48_L2F2_AD	302.85	day0	3	2.94200874056681
48_L2F2_AD	302.85	day0	4	2.7258947265261
48_L2F2_AD	346.25	day0	4	3.96985333531134
48_L2F5_AD	393.95	day0	0	15.8071477812818
48_L2F5_AD	393.95	day0	2	3.94771229192084
48_L2F5_AD	393.95	day0	2	5.12398795469173
48_L2F5_AD	393.95	day0	4	3.00646223003514
48_L2F5_AD	393.95	day0	4	4.1703123720611
48_L2F5_AD	379.325	day0	1	4.59392942109255
48_L2F5_AD	56.65	day0	1	3.22879613743032
48_L2F5_AD	56.65	day0	1	4.84897213752747
48_L2F5_AD	56.65	day0	3	3.90526080433296
48_L2F5_AD	297.725	day0	0	9.98678983898501
48_L2F5_AD	297.725	day0	2	6.01560653264388
24_L2F1_AD	286.55	day0	1	2.11492580085245
24_L2F1_AD	286.55	day0	2	2.96628390386691
24_L2F1_AD	286.55	day0	3	2.55741455867727
24_L2F1_AD	286.55	day0	4	2.95203117683979
24_L2F1_AD	341.35	day0	0	8.60723695852149
24_L2F1_AD	341.35	day0	2	2.03734220577711
24_L2F1_AD	341.35	day0	4	1.8870079119272
35_L3F1_#3AD	62.175	day7	0	7.34695519607663
35_L3F1_#3AD	62.175	day7	1	4.2401336612094
35_L3F1_#3AD	45.275	day7	4	3.25652283014179
35_L3F1_#3AD	45.275	day7	3	4.06259514878446
35_L3F1_#3AD	53.35	day7	3	5.10086236951488
35_L3F1_#3AD	265.925	day7	2	4.26719388430845
35_L3F1_#3AD	265.925	day7	4	4.00111746335631
35_L3F1_#3AD	265.925	day7	4	3.47336083898493
35_L3F1_#3AD	265.925	day7	2	6.58730016384574
35_L3F1_#3AD	347.025	day7	4	5.43944991212455
35_L3F2_#4AD	259.525	day7	0	17.4443713572232
35_L3F2_#4AD	282.4	day7	2	7.75617446510198
35_L3F2_#4AD	305	day7	3	2.83963928558629
44_2_L3F1_AD	356.275	day7	1	5.384465155465
44_2_L3F1_AD	45.625	day7	4	3.00051691024077
44_2_L3F1_AD	45.625	day7	2	4.78740725667988
44_2_L3F1_AD	45.625	day7	0	7.3901191828365
44_2_L3F1_AD	45.625	day7	2	4.31167872794094
44_2_L3F1_AD	45.625	day7	4	3.31626971288379
44_2_L3F1_AD	248.6	day7	4	3.99346632649488
44_2_L3F1_AD	248.6	day7	4	4.04496506476415
44_2_L3F1_AD	248.6	day7	4	6.12231604772803
44_2_L3F4_AD	279.625	day7	0	10.3371241625733
44_2_L3F4_AD	279.625	day7	1	6.12963904684409
44_2_L3F4_AD	279.625	day7	4	3.68646442257967
44_2_L3F4_AD	304.2	day7	2	4.61231109429455
44_2_L3F4_AD	304.2	day7	2	6.21282740217382
44_2_L3F4_AD	304.2	day7	3	3.66668487728569
44_2_L3F4_AD	331.6	day7	0	8.67724000957194
44_2_L3F4_AD	294.975	day7	2	6.49709796470571
44_L3F2_AD	234.25	day7	0	13.156084977537
44_L3F2_AD	234.25	day7	4	3.53613276080004
44_L3F2_AD	308.85	day7	0	13.8381362028764
44_L3F2_AD	308.85	day7	4	2.69698346090058
44_L3F2_AD	331.3	day7	4	3.84263082237397
44_L3F2_AD	331.3	day7	2	4.61356901279352
44_L3F2_AD	331.3	day7	1	4.2754167823306
44_L3F2_AD	331.3	day7	0	5.31487007716131
44_L3F2_AD	343.3	day7	0	11.089518269434
44_L3F2_AD	343.3	day7	1	4.2136784372283
44_L3F2_AD	343.3	day7	2	3.60420335646007
48_L2F2_AD	50.85	day7	0	10.9021623553432
48_L2F2_AD	50.85	day7	3	5.03191745222594
48_L2F2_AD	50.85	day7	4	4.63600083566276
48_L2F2_AD	323.275	day7	0	11.9013920247783
48_L2F2_AD	323.275	day7	1	3.7580642982213
48_L2F2_AD	308.25	day7	4	2.62849346412453
48_L2F2_AD	339.5	day7	4	3.15038026522782
48_L2F5_AD	409.825	day7	2	3.80095503528372
48_L2F5_AD	409.825	day7	0	12.5267461226115
48_L2F5_AD	409.825	day7	4	4.27361127837854
48_L2F5_AD	409.825	day7	3	5.53275230236116
48_L2F5_AD	386.8	day7	0	10.8264262126098
48_L2F5_AD	386.8	day7	1	5.4423826186704
48_L2F5_AD	57	day7	2	4.1492093899182
48_L2F5_AD	57	day7	3	2.44873562039391
48_L2F5_AD	57	day7	3	6.51934642098045
48_L2F5_AD	296.725	day7	0	10.1217170296974
48_L2F5_AD	296.725	day7	2	5.70114495282204
48_L2F5_AD	296.725	day7	5	2.83337025903071
24_L2F1_AD	303.7	day7	0	5.0583552517137
24_L2F1_AD	303.7	day7	3	2.17617325003859
24_L2F1_AD	303.7	day7	4	2.01003931730181
24_L2F1_AD	359.675	day7	0	6.02542004704034
24_L2F1_AD	359.675	day7	1	2.35772035679136
24_L2F1_AD	359.675	day7	2	3.79263834643782
24_L2F1_AD	359.675	day7	3	1.77745131278429
24_L2F1_AD	359.675	day7	3	1.52393148381518
24_L2F1_AD	359.675	day7	4	2.21166901279987
24_L2F1_AD	123.525	day7	4	3.67498241954682
24_L2F1_AD	123.525	day7	0	5.80292976005139
24_L2F1_AD	123.525	day7	4	2.36738837740432
24_L2F1_AD	123.525	day7	4	4.03743427067104
35_L3F2_#4AD	281.6	day14	0	18.210622675698
35_L3F2_#4AD	281.6	day14	2	5.49457647283108
35_L3F2_#4AD	281.6	day14	2	5.38889646712483
35_L3F2_#4AD	305.975	day14	0	14.3177504278648
35_L3F2_#4AD	331.15	day14	4	3.30376593333592
35_L3F2_#4AD	331.15	day14	4	3.19155169824095
35_L3F2_#4AD	403.5	day14	1	6.23543016792323
35_L3F2_#4AD	403.5	day14	4	3.61745281779685
44_2_L3F1_AD	52.075	day14	0	8.09714759047498
44_2_L3F1_AD	52.075	day14	1	4.43220165659043
44_2_L3F1_AD	52.075	day14	4	3.63722771356514
44_2_L3F1_AD	52.075	day14	4	2.59230736936897
44_2_L3F1_AD	52.075	day14	3	3.88028955477239
44_2_L3F1_AD	251.875	day14	4	3.15436697269288
44_2_L3F1_AD	251.875	day14	0	10.0277320883454
44_2_L3F1_AD	251.875	day14	0	5.71361075410622
44_2_L3F1_AD	360.8	day14	2	5.04924935455791
44_2_L3F1_AD	360.8	day14	3	2.77373876183397
44_2_L3F1_AD	324.175	day14	2	4.60852992629008
44_L3F2_AD	240.675	day14	0	12.8901493642769
44_L3F2_AD	240.675	day14	4	5.58363292308519
44_L3F2_AD	292.1	day14	1	3.29538038382828
44_L3F2_AD	292.1	day14	2	4.52328701684961
44_L3F2_AD	335.05	day14	0	12.1890621082988
48_L2F2_AD	41.45	day14	0	10.5600417269653
48_L2F2_AD	41.45	day14	2	4.87317008107571
48_L2F2_AD	41.45	day14	3	5.29270379757642
48_L2F2_AD	41.45	day14	3	3.14350812183599
48_L2F2_AD	41.45	day14	4	5.09759608986774
48_L2F2_AD	334.275	day14	1	5.77348478516461
48_L2F2_AD	334.275	day14	2	4.32841323440238
48_L2F5_AD	62.775	day14	2	5.46569760480446
48_L2F5_AD	62.775	day14	2	5.45181208488547
48_L2F5_AD	62.775	day14	3	4.42368301772054
48_L2F5_AD	62.775	day14	4	3.78817197758177
48_L2F5_AD	62.775	day14	4	2.95211494061912
48_L2F5_AD	62.775	day14	2	4.35087124879049
48_L2F5_AD	62.775	day14	3	2.79952448581001
48_L2F5_AD	415.725	day14	2	5.47683981960332
48_L2F5_AD	388.075	day14	1	6.93839530847655
48_L2F5_AD	297.8	day14	0	10.1739065750824
24_L2F1_AD	301.175	day14	0	6.11629643163183
24_L2F1_AD	301.175	day14	1	2.87655225793209
24_L2F1_AD	301.175	day14	2	4.64269297482668
24_L2F1_AD	301.175	day14	3	3.35440256052742
24_L2F1_AD	301.175	day14	4	2.6409695806003
24_L2F1_AD	301.175	day14	4	4.67329854061282
24_L2F1_AD	349.725	day14	0	7.71275558453619
24_L2F1_AD	349.725	day14	3	1.75135291569638
24_L2F1_AD	349.725	day14	3	2.171494440528
24_L2F1_AD	349.725	day14	4	2.1358129280946
24_L2F1_AD	129.7	day14	0	6.67494503989404
24_L2F1_AD	129.7	day14	4	2.43060369746098
24_L2F1_AD	129.7	day14	4	1.63029600716321
24_L2F1_AD	129.7	day14	4	2.14289287025698
