## Supplementary material for "Prolonged systemic inflammation worsens impairments to astrocyte Ca^2+^ and functional hyperemia in Alzheimer’s disease": Experimental Data: resting_diameter_WT.txt

mouse_short	depth_short	meas_short	branchorder_shortStim	baseline_diameter_1to4point5
24_L2F3_WT	126.85	day0	1	6.54838000447913
24_L2F3_WT	126.85	day0	4	4.82910008680014
24_L2F3_WT	126.85	day0	2	5.38014494429059
24_L2F3_WT	126.85	day0	4	5.77363770203024
24_L2F3_WT	159.225	day0	0	12.1346021231749
24_L2F3_WT	159.225	day0	2	7.78166129223208
24_L2F3_WT	159.225	day0	3	5.59608660322029
24_L2F3_WT	159.225	day0	4	3.83514649518964
24_L2F3_WT	222.175	day0	0	12.5421769653604
24_L2F3_WT	222.175	day0	4	7.87539117087518
24_L2F3_WT	222.175	day0	4	5.17027493660941
24_L2F3_WT	221.975	day0	4	6.70403068261253
32_L2F5_WT	198.8	day0	3	3.40607856942732
32_L2F5_WT	198.8	day0	3	6.50679036912448
32_L2F5_WT	198.8	day0	3	4.12600735744683
32_L2F5_WT	198.8	day0	0	15.4344973499625
32_L2F5_WT	198.8	day0	2	4.83634307215099
32_L2F5_WT	281.375	day0	3	3.67779414316529
32_L2F5_WT	281.375	day0	4	3.7854592868617
32_L2F5_WT	281.35	day0	2	5.28807138707855
32_L2F5_WT	281.35	day0	3	3.602593971269
32_L2F5_WT	82.925	day0	1	6.36406300604927
32_L2F5_WT	82.925	day0	4	3.9779823649056
32_L2F5_WT	82.925	day0	4	4.14979951737753
32_L2F6_WT	273.475	day0	1	4.97696548853384
32_L2F6_WT	273.475	day0	0	8.26988116931283
32_L2F6_WT	273.475	day0	1	6.38577856534958
32_L2F6_WT	273.475	day0	2	6.01357872353531
32_L2F6_WT	294.5	day0	4	3.98382376488435
32_L2F6_WT	294.5	day0	4	4.4038607573771
32_L2F6_WT	335.575	day0	0	9.26886377846266
32_L2F6_WT	335.575	day0	1	7.41855908347761
32_L2F6_WT	335.575	day0	2	5.01088462960747
32_L2F6_WT	335.575	day0	4	3.63560569684989
32_L2F6_WT	335.575	day0	3	5.21772918242354
32_L2F6_WT	368.7	day0	4	4.34861035983114
32_L2F6_WT	368.7	day0	4	4.93072512619663
32_L2F6_WT	368.7	day0	4	5.00505124400344
35_2_L2F3_#9_WT	311.5	day0	0	12.1945299972245
35_2_L2F3_#9_WT	311.5	day0	3	3.7549179566861
35_2_L2F3_#9_WT	334.65	day0	0	10.6921814830711
35_2_L2F3_#9_WT	334.65	day0	4	3.15875363039003
35_2_L2F3_#9_WT	348.95	day0	1	8.7161050694676
35_2_L2F3_#9_WT	348.95	day0	4	5.55371314521525
35_2_L2F3_#9_WT	348.95	day0	4	3.89982519400125
35_2_L2F3_#9_WT	494.5	day0	0	5.46858753488589
35_2_L2F3_#9_WT	494.5	day0	2	5.39124579528119
35_2_L2F3_#9_WT	494.5	day0	2	9.28384546823929
35_2_L3F2_WT	44.725	day0	0	8.46058039596362
35_2_L3F2_WT	44.725	day0	2	6.10451692593877
35_2_L3F2_WT	44.725	day0	4	2.9728162328987
35_2_L3F2_WT	44.725	day0	4	3.3239344940511
35_2_L3F2_WT	68.25	day0	5	5.52948888295635
35_2_L3F2_WT	68.25	day0	4	3.72200934273045
35_2_L3F2_WT	68.25	day0	3	5.16614753126904
35_2_L3F2_WT	68.25	day0	0	11.0572340798663
35_2_L3F2_WT	224.2	day0	0	11.1478773620715
35_2_L3F2_WT	320.375	day0	0	8.82202337964053
35_2_L3F2_WT	356.925	day0	4	4.28613708150814
35_2_L3F3_WT	164.575	day0	1	4.07943274678008
35_2_L3F3_WT	164.575	day0	1	3.09497176934946
35_2_L3F3_WT	264.95	day0	0	6.40375020337744
35_2_L3F3_WT	264.95	day0	1	3.58558086311847
35_2_L3F3_WT	264.95	day0	4	2.96868265966524
44_L3F3_WT	34.25	day0	3	3.00472539764815
44_L3F3_WT	34.25	day0	4	4.21775138410018
44_L3F3_WT	174.75	day0	0	10.6516357573609
44_L3F3_WT	174.75	day0	4	3.20328855556848
44_L3F3_WT	188.975	day0	2	4.42855074186903
44_L3F3_WT	271.5	day0	4	5.21874327592339
44_L3F3_WT	271.5	day0	4	4.90015098422058
44_L3F3_WT	329.825	day0	0	9.48616587128463
44_L3F3_WT	329.825	day0	4	5.04427430033144
24_L2F2_WT	268.4	day0	1	2.64032994443529
24_L2F2_WT	268.4	day0	0	7.92361373671617
24_L2F2_WT	268.4	day0	2	2.78365970239431
24_L2F2_WT	88.75	day0	0	5.93873282491459
24_L2F2_WT	88.75	day0	1	2.53054477472554
24_L2F2_WT	88.75	day0	4	1.76806763871664
24_L2F2_WT	88.75	day0	4	2.07446248023407
24_L2F2_WT	387.175	day0	4	3.07623708015598
24_L2F2_WT	90.925	day0	4	3.91755486501264
24_L2F2_WT	90.925	day0	4	2.90112211926617
24_L2F2_WT	368.275	day0	4	2.72145675514957
24_L2F2_WT	368.275	day0	4	1.87991796604848
24_L2F3_WT	106.2	day7	0	12.7427456783035
32_L2F6_WT	82.325	day7	4	4.47465569244852
32_L2F6_WT	82.325	day7	1	7.01565956455061
32_L2F5_WT	295.425	day7	2	4.88494054227107
32_L2F5_WT	295.425	day7	1	5.99211750318761
32_L2F5_WT	295.425	day7	0	9.292905184322
32_L2F5_WT	295.425	day7	1	4.66046531042727
32_L2F5_WT	308.975	day7	4	3.85548400901078
32_L2F5_WT	308.975	day7	4	3.99847209256424
32_L2F5_WT	308.975	day7	4	5.32994238137658
32_L2F6_WT	288.9	day7	3	3.87899114335265
32_L2F6_WT	288.9	day7	1	5.37146630246544
32_L2F6_WT	290.1	day7	2	6.47800511744322
32_L2F6_WT	290.1	day7	0	14.6942709794959
32_L2F6_WT	290.1	day7	2	5.89409202169566
32_L2F6_WT	306.225	day7	4	3.90299692312023
32_L2F6_WT	306.225	day7	4	4.1942829493551
32_L2F6_WT	353.1	day7	0	7.72287280140439
32_L2F6_WT	353.1	day7	1	6.72534099080587
32_L2F6_WT	377.95	day7	4	3.7719487659941
35_2_L2F3_#9_WT	298.25	day7	0	14.0337564744211
35_2_L2F3_#9_WT	298.25	day7	1	4.7202242147602
35_2_L2F3_#9_WT	313.675	day7	2	7.0536179222529
35_2_L2F3_#9_WT	313.675	day7	4	3.53351071355768
35_2_L2F3_#9_WT	313.675	day7	3	5.67730616429419
35_2_L2F3_#9_WT	313.675	day7	4	2.67954517096801
35_2_L2F3_#9_WT	339.025	day7	4	2.71245076171729
35_2_L2F3_#9_WT	339.025	day7	4	2.78736652731372
35_2_L2F3_#9_WT	339.025	day7	4	3.24713605736215
35_2_L2F3_#9_WT	411.2	day7	4	3.84670745877288
35_2_L2F3_#9_WT	411.2	day7	4	3.45245953564577
35_2_L2F3_#9_WT	411.2	day7	4	2.75425419678212
35_2_L2F3_#9_WT	490.575	day7	4	3.39154850597488
35_2_L2F3_#9_WT	490.575	day7	4	3.16953077079678
35_2_L2F3_#9_WT	490.575	day7	4	3.27053524671528
35_2_L3F2_WT	41.425	day7	0	7.7388697190752
35_2_L3F2_WT	41.425	day7	2	4.92688617450346
35_2_L3F2_WT	41.425	day7	3	5.24511688589221
35_2_L3F2_WT	41.425	day7	4	2.97716398280928
35_2_L3F2_WT	41.425	day7	4	3.53097210788435
35_2_L3F2_WT	41.425	day7	5	3.26049608423969
35_2_L3F2_WT	61.35	day7	4	3.77762335558309
35_2_L3F2_WT	61.35	day7	0	8.42581954634356
35_2_L3F2_WT	61.35	day7	2	3.4076260055728
35_2_L3F2_WT	61.35	day7	2	3.79379235171306
35_2_L3F2_WT	61.35	day7	3	3.19473996991416
35_2_L3F2_WT	223.825	day7	1	4.13362483282781
35_2_L3F2_WT	223.825	day7	4	4.0126388959457
35_2_L3F2_WT	223.825	day7	4	3.73557590850377
35_2_L3F2_WT	359.075	day7	4	2.883978979905
35_2_L3F3_WT	64.225	day7	3	3.38664507934558
35_2_L3F3_WT	64.225	day7	3	4.53172522262963
35_2_L3F3_WT	64.225	day7	4	2.96982241925302
35_2_L3F3_WT	64.225	day7	3	4.59352857615301
35_2_L3F3_WT	64.225	day7	3	3.03096160961421
35_2_L3F3_WT	161	day7	1	3.506974608206
44_L3F3_WT	32.1	day7	2	3.79456146502776
44_L3F3_WT	32.1	day7	3	2.66901648187845
44_L3F3_WT	32.1	day7	3	3.4091804154289
44_L3F3_WT	32.1	day7	4	2.86372056131845
44_L3F3_WT	169.875	day7	0	9.76749357718828
44_L3F3_WT	169.875	day7	1	4.58974333009724
44_L3F3_WT	169.875	day7	4	3.91970518120605
44_L3F3_WT	169.875	day7	4	3.56165976380472
44_L3F3_WT	182.375	day7	4	2.72562255425967
44_L3F3_WT	182.375	day7	0	7.2035784642057
44_L3F3_WT	182.375	day7	4	2.72611376046364
44_L3F3_WT	182.375	day7	4	2.88852320413118
44_L3F3_WT	182.375	day7	4	3.4680263553695
44_L3F3_WT	182.375	day7	0	6.63455290366274
44_L3F3_WT	311.3	day7	2	4.54095330549338
44_L3F3_WT	311.3	day7	1	4.41491667422338
44_L3F3_WT	311.3	day7	0	6.76099207675761
24_L2F2_WT	310.75	day7	4	1.28985804010646
24_L2F2_WT	105.725	day7	0	4.08960119245997
24_L2F2_WT	105.725	day7	4	1.89365839212556
24_L2F2_WT	253.475	day7	2	2.02985689434793
24_L2F2_WT	253.475	day7	1	2.80869052650797
24_L2F2_WT	253.475	day7	0	6.77408546058988
24_L2F2_WT	253.475	day7	1	4.96174102525714
24_L2F2_WT	253.475	day7	4	2.26903710622903
24_L2F3_WT	104	day14	1	3.08662543417809
24_L2F3_WT	104	day14	2	2.65017005239153
24_L2F3_WT	150.375	day14	1	5.60346891218856
24_L2F3_WT	150.375	day14	2	7.02716201177374
24_L2F3_WT	165.25	day14	3	3.62565704753691
24_L2F3_WT	208.05	day14	4	4.24087394822504
24_L2F3_WT	208.05	day14	4	3.89805074318414
35_2_L2F3_#9_WT	316.375	day14	0	13.2030383344236
35_2_L2F3_#9_WT	316.375	day14	2	4.3021197282395
35_2_L2F3_#9_WT	316.375	day14	2	4.45254431590174
35_2_L2F3_#9_WT	316.375	day14	4	2.72487465138591
35_2_L2F3_#9_WT	354.75	day14	4	3.89277940733549
35_2_L2F3_#9_WT	354.75	day14	0	11.663279220044
35_2_L2F3_#9_WT	354.75	day14	4	2.76339402220599
35_2_L2F3_#9_WT	354.75	day14	4	4.02910762056201
35_2_L2F3_#9_WT	425.225	day14	2	6.58277982727496
35_2_L2F3_#9_WT	425.225	day14	4	4.19734490771676
35_2_L2F3_#9_WT	494.4	day14	4	3.42971641154714
35_2_L2F3_#9_WT	494.4	day14	4	4.78413689625611
35_2_L3F2_WT	44.425	day14	0	7.69408891431151
35_2_L3F2_WT	44.425	day14	2	6.95439225487202
35_2_L3F2_WT	44.425	day14	3	3.4556429721009
35_2_L3F2_WT	44.425	day14	4	3.53427868541186
35_2_L3F2_WT	44.425	day14	4	4.65191763212539
35_2_L3F2_WT	216.125	day14	4	2.69596537865493
35_2_L3F2_WT	216.125	day14	4	3.81039213043792
35_2_L3F2_WT	216.125	day14	4	3.47832113065873
35_2_L3F2_WT	311.85	day14	0	9.10082354847258
35_2_L3F2_WT	311.85	day14	4	3.35747716573268
35_2_L3F2_WT	345.5	day14	4	4.6540192484294
35_2_L3F2_WT	345.5	day14	4	5.12464212666887
35_2_L3F2_WT	345.5	day14	4	4.14955263416639
35_2_L3F3_WT	52.025	day14	0	6.21357017643483
35_2_L3F3_WT	52.025	day14	3	2.39169093634876
35_2_L3F3_WT	52.025	day14	4	2.38445739666509
35_2_L3F3_WT	52.025	day14	3	2.90017958947671
35_2_L3F3_WT	52.025	day14	3	2.53818080150717
35_2_L3F3_WT	156.025	day14	1	3.2463904651962
35_2_L3F3_WT	156.025	day14	1	3.31159979572905
35_2_L3F3_WT	156.025	day14	3	3.49765548496275
35_2_L3F3_WT	156.025	day14	3	2.15566504977717
35_2_L3F3_WT	247.875	day14	4	3.43359853837092
35_2_L3F3_WT	363.3	day14	4	2.10846855243504
35_2_L3F3_WT	363.3	day14	4	2.19814071477821
24_L2F2_WT	251.975	day14	0	9.82552985537459
24_L2F2_WT	251.975	day14	2	2.8482528463633
24_L2F2_WT	72.975	day14	0	5.45178311201933
24_L2F2_WT	72.975	day14	1	2.26163720254489
24_L2F2_WT	72.975	day14	2	1.96094040135332
24_L2F2_WT	72.975	day14	4	3.10909103618343
24_L2F2_WT	354	day14	3	2.51844551871919
