## Supplementary material for "Prolonged systemic inflammation worsens impairments to astrocyte Ca^2+^ and functional hyperemia in Alzheimer’s disease": Experimental Data: resting_velocity_AD.txt

mouse	meas	depth_long	vesselorder_long	resting_v
cage24_BP202203_L2F1_AD	day7	359.675	4	1.352844638587
cage24_BP202203_L2F1_AD	day7	123.525	4	1.64835189491139
cage24_BP202203_L2F1_AD	day7	123.525	4	1.17868649595179
cage24_BP202203_L2F1_AD	day14	301.175	4	1.4783751032924
cage24_BP202203_L2F1_AD	day14	129.7	4	2.71101280615751
cage24_BP202203_L2F1_AD	day14	129.7	4	1.48556098303192
cage35_L3F1#3_AD	day7	45.275	4	2.24484153677265
cage35_L3F1#3_AD	day7	45.275	4	1.98325563399661
cage35_L3F1#3_AD	day7	53.35	4	3.40648584035877
cage35_L3F1#3_AD	day7	347.55	4	1.62071739630995
cage35_L3F2#4_AD	day0	270.825	4	2.82399455813881
cage35_L3F2#4_AD	day0	269.9	4	2.68161788836948
cage35_L3F2#4_AD	day0	321.925	4	1.18233774734094
cage35_L3F2#4_AD	day7	276.45	4	2.1298660017571
cage35_L3F2#4_AD	day7	305	4	0.609172957065331
cage35_L3F2#4_AD	day14	331.15	4	0.965036404680446
cage35_L3F2#4_AD	day14	331.15	4	0.744031324274398
cage35_L3F2#4_AD	day14	300.975	4	4.27323220244215
cage44_2_BP202207_L3F1_#10AD	day7	45.625	4	3.08759350718855
cage44_2_BP202207_L3F1_#10AD	day7	248.6	4	2.14685027688748
cage44_2_BP202207_L3F1_#10AD	day7	248.6	4	2.4887869177793
cage44_2_BP202207_L3F4_#6AD	day0	254.4	4	3.44638555996216
cage44_2_BP202207_L3F4_#6AD	day0	313.6	4	1.58294136088129
cage44_2_BP202207_L3F4_#6AD	day0	325.575	4	0.731806235245008
cage44_2_BP202207_L3F4_#6AD	day0	325.575	4	1.10734980396864
cage44_2_BP202207_L3F4_#6AD	day7	304.2	4	1.28313374378523
cage44_2_BP202207_L3F4_#6AD	day7	331.6	4	0.944249812827169
cage44_2_BP202207_L3F4_#6AD	day7	331.6	4	0.996868975078459
cage44_BP202207_L3F2_#11AD	day0	249.025	4	0.792830546734188
cage44_BP202207_L3F2_#11AD	day0	249.025	4	0.23722085054179
cage44_BP202207_L3F2_#11AD	day0	318.525	4	1.53451375974681
cage44_BP202207_L3F2_#11AD	day0	318.525	4	1.42108944438779
cage44_BP202207_L3F2_#11AD	day0	345.775	4	2.55247110132962
cage44_BP202207_L3F2_#11AD	day7	234.25	4	2.8963826569038
cage44_BP202207_L3F2_#11AD	day7	234.25	4	1.73903181766157
cage44_BP202207_L3F2_#11AD	day7	234.25	4	1.20017666813177
cage44_BP202207_L3F2_#11AD	day7	308.85	4	1.53097313041462
cage44_BP202207_L3F2_#11AD	day7	308.85	4	1.51467401642124
cage44_BP202207_L3F2_#11AD	day7	308.85	4	1.89823236248336
cage44_BP202207_L3F2_#11AD	day7	331.3	4	1.45623071187038
cage44_BP202207_L3F2_#11AD	day7	331.3	4	2.29157666075922
cage44_BP202207_L3F2_#11AD	day14	240.675	4	1.82806154067892
cage44_BP202207_L3F2_#11AD	day14	240.675	4	0.925673012966037
cage44_BP202207_L3F2_#11AD	day14	325.25	4	2.3643240358733
cage44_BP202207_L3F2_#11AD	day14	325.25	4	1.40006093399252
cage48_BP202206_L2F2_#14_AD	day0	303.6	4	1.5094085549969
cage48_BP202206_L2F2_#14_AD	day0	346.25	4	1.03808508008032
cage48_BP202206_L2F2_#14_AD	day7	308.25	4	2.50779787498047
cage48_BP202206_L2F2_#14_AD	day14	312.125	4	1.82227657061937
cage48_BP202206_L2F2_#14_AD	day14	339.425	4	1.64756936393271
cage48_BP202206_L2F2_#14_AD	day14	339.425	4	3.67361812933163
cage48_BP202206_L2F5_#2_AD	day0	393.95	4	1.21928200418059
cage48_BP202206_L2F5_#2_AD	day0	297.725	4	1.48861700392908
cage48_BP202206_L2F5_#2_AD	day7	296.725	4	1.04250085582564
cage48_BP202206_L2F5_#2_AD	day14	415.725	3	1.64902664257187
cage48_BP202206_L2F5_#2_AD	day14	297.8	4	0.980074153790142
cage48_BP202206_L2F5_#2_AD	day14	297.8	4	1.17646949048404
cage48_BP202206_L2F5_#2_AD	day14	297.8	4	1.1371105953414
