## Supplementary material for "Prolonged systemic inflammation worsens impairments to astrocyte Ca^2+^ and functional hyperemia in Alzheimer’s disease": Experimental Data: resting_velocity_WT.txt

mouse	meas	depth_long	vesselorder_long	resting_v
cage24_BP202203_L2F2_WT	day0	88.75	4	1.47918257461316
cage24_BP202203_L2F2_WT	day0	90.925	4	1.27517862963778
cage24_BP202203_L2F2_WT	day7	397.425	4	1.40664369987046
cage24_BP202203_L2F2_WT	day7	253.475	4	2.97724638518475
cage24_BP202203_L2F2_WT	day14	251.975	4	0.910206600851846
cage24_BP202203_L2F2_WT	day14	72.975	2	2.41023408885552
cage24_BP202203_L2F2_WT	day14	271.275	4	1.67643827823461
cage24_BP202203_L2F3_WT	day0	126.85	4	1.08127749087339
cage24_BP202203_L2F3_WT	day0	126.85	4	1.51789624426829
cage24_BP202203_L2F3_WT	day0	126.85	4	1.04906291980394
cage24_BP202203_L2F3_WT	day0	126.85	4	0.624398860797537
cage24_BP202203_L2F3_WT	day0	159.225	4	0.921972025388442
cage24_BP202203_L2F3_WT	day0	159.225	2	2.72782539581622
cage24_BP202203_L2F3_WT	day0	159.225	4	0.805436018557686
cage24_BP202203_L2F3_WT	day0	159.225	4	1.66466601165547
cage24_BP202203_L2F3_WT	day0	222.175	4	1.94147060998657
cage24_BP202203_L2F3_WT	day0	221.975	4	0.926867957579142
cage24_BP202203_L2F3_WT	day7	99.35	4	1.3262817350968
cage24_BP202203_L2F3_WT	day7	99.35	4	1.79148134913962
cage24_BP202203_L2F3_WT	day7	160.7	4	0.885259063893499
cage24_BP202203_L2F3_WT	day14	165.25	4	1.3861320643797
cage32_L2F5_WT	day0	198.8	4	1.93360272446725
cage32_L2F5_WT	day0	189.95	4	1.42573048851277
cage32_L2F5_WT	day0	82.925	4	0.764548792606914
cage32_L2F5_WT	day7	82.325	4	0.438965483124036
cage32_L2F6_WT	day0	294.5	4	0.774471300524458
cage32_L2F6_WT	day0	294.5	4	1.02617659230174
cage32_L2F6_WT	day0	368.7	4	1.20780973502226
cage32_L2F6_WT	day0	368.7	4	1.74255676557844
cage32_L2F6_WT	day7	306.225	4	0.793722427116245
cage35_2_202203L3F2_WT	day0	44.725	4	2.20792224254609
cage35_2_202203L3F2_WT	day0	68.25	4	1.19132558874974
cage35_2_202203L3F2_WT	day0	224.2	2	1.83386932156771
cage35_2_202203L3F2_WT	day0	320.375	4	1.21228475285909
cage35_2_202203L3F2_WT	day0	356.925	4	1.42600810516374
cage35_2_202203L3F2_WT	day7	41.425	4	2.66740022014798
cage35_2_202203L3F2_WT	day7	61.35	4	2.99927367657588
cage35_2_202203L3F2_WT	day7	61.35	4	0.943243960600793
cage35_2_202203L3F2_WT	day7	223.825	2	0.614148126795438
cage35_2_202203L3F2_WT	day7	223.825	2	1.74937700072708
cage35_2_202203L3F2_WT	day7	223.825	4	0.696936602471353
cage35_2_202203L3F2_WT	day7	322.025	4	1.25566133119796
cage35_2_202203L3F2_WT	day7	322.025	4	2.98822035584566
cage35_2_202203L3F2_WT	day14	44.425	4	0.487791554804401
cage35_2_202203L3F2_WT	day14	216.125	4	0.446653889158592
cage35_2_202203L3F2_WT	day14	216.125	4	1.79939814512006
cage35_2_202203L3F2_WT	day14	216.125	2	1.47717644832961
cage35_2_202203L3F2_WT	day14	216.125	2	1.26108995985602
cage35_2_202203L3F2_WT	day14	216.125	2	1.1892757867187
cage35_2_202203L3F2_WT	day14	311.4	4	1.16199950363684
cage35_2_202203L3F2_WT	day14	345.5	4	0.900933126264922
cage35_2_202203L3F2_WT	day14	345.5	4	1.35339230970243
cage35_2_202203L3F2_WT	day14	345.5	4	1.92127941419152
cage35_2_202203L3F3_#4WT	day0	164.575	2	1.86415552231266
cage44_BP202206L2F3_#9WT	day0	334.65	4	1.55227642412094
cage44_BP202206L2F3_#9WT	day0	348.95	4	2.66572427737797
cage44_BP202206L2F3_#9WT	day7	298.25	4	1.36576862488598
cage44_BP202206L2F3_#9WT	day7	313.675	4	2.10378864576598
cage44_BP202206L2F3_#9WT	day7	339.025	4	0.52721951445736
cage44_BP202206L2F3_#9WT	day14	425.225	4	0.628519375630822
cage44_BP202206L2F3_#9WT	day14	425.225	4	2.41541590489185
cage44_BP202207L3F3_#7WT	day0	174.75	4	0.780016562659537
cage44_BP202207L3F3_#7WT	day0	188.975	4	1.08496982629234
cage44_BP202207L3F3_#7WT	day0	271.5	4	0.997920944826511
cage44_BP202207L3F3_#7WT	day7	169.875	4	0.734952747617135
cage44_BP202207L3F3_#7WT	day7	182.375	4	1.12871516435295
cage44_BP202207L3F3_#7WT	day7	182.375	4	1.3782929616174
