## Supplementary material for "Prolonged systemic inflammation worsens impairments to astrocyte Ca^2+^ and functional hyperemia in Alzheimer’s disease": Experimental Data: WT_longStim_velocity.txt

Var1	mouse	meas	depth_long	vesselorder_long	vessel_selected_index	AUC_0to60	avg_last5	avg_last10	avg_last2	maxpeak	maxpeak_latency
1352-003	cage24_BP202203_L2F2_WT	day0	268.4	1	1	723.470270630699	24.4690854807984	24.9173660522337	25.1637958381599	40.7456177723861	37.7
1352-004	cage24_BP202203_L2F2_WT	day0	88.75	4	4	1929.1861545746	68.0548027518382	61.7920256197561	63.4914572137063	108.657420368103	25.1
1352-007	cage24_BP202203_L2F2_WT	day0	90.925	4	3	1033.25756039632	42.7964153337347	43.5426217683273	47.2039509945305	62.6601192589245	15.7
1019-002	cage24_BP202203_L2F2_WT	day7	397.425	4	1	1065.69239754324	63.7095218062658	52.4864362011895	79.0271136364693	91.5930313389091	28.7
1019-006	cage24_BP202203_L2F2_WT	day7	253.475	4	1	970.195816477031	45.5088608844799	34.4423357011952	42.9730668996068	56.1224236511741	24.8
1125-004	cage24_BP202203_L2F2_WT	day14	251.975	4	4	685.342886235335	12.6111575625046	12.7404513250837	23.7266784394985	97.5440921368797	31.95
1125-006	cage24_BP202203_L2F2_WT	day14	72.975	2	2	8569.3331487461	213.825894573244	258.982994690264	125.861541581392	464.522018254065	15.65
1125-007	cage24_BP202203_L2F2_WT	day14	271.275	1	1	1539.00417431582	40.6694837215527	44.2791887674749	34.5009527331637	82.1508590789638	17.4
1125-007	cage24_BP202203_L2F2_WT	day14	271.275	4	4	789.720919260869	40.7821884645256	45.4252262279887	34.3789909832633	135.983353511367	24.85
1211-002	cage24_BP202203_L2F3_WT	day0	126.85	4	1	1189.35505846921	41.2174773674863	43.390253854513	45.709256094276	64.6296515561517	22.6
1211-002	cage24_BP202203_L2F3_WT	day0	126.85	4	3	1933.90214428557	66.2120402929248	68.5695302491645	59.450420049066	109.894807497528	11.6
1211-003	cage24_BP202203_L2F3_WT	day0	126.85	4	1	785.692566974297	24.4430009938599	25.4986842748894	23.4364636925251	34.3282631166908	24.4
1211-003	cage24_BP202203_L2F3_WT	day0	126.85	4	3	1246.42166446419	40.2799617928753	40.1220342569498	38.8783046708995	49.9193689008021	26.05
1211-005	cage24_BP202203_L2F3_WT	day0	159.225	4	1	439.562968991889	15.7979079169519	20.5595370383489	2.54824320264586	97.9219428102577	19.4
1211-005	cage24_BP202203_L2F3_WT	day0	159.225	2	3	1230.33235043687	34.3075906483992	32.7192301369588	37.2274539441113	50.8747912939671	1.8
1211-005	cage24_BP202203_L2F3_WT	day0	159.225	2	4	1638.55788362603	49.5442754953836	50.1664231780676	47.6167694012778	101.701746297028	14.1
1211-005	cage24_BP202203_L2F3_WT	day0	159.225	4	5	2522.98318698329	102.052020150496	98.2173538902732	103.096535241485	141.639858844746	8.95
1211-005	cage24_BP202203_L2F3_WT	day0	159.225	4	7	386.360414443471	18.6988601521005	17.2938794981893	20.8217737006166	43.2605909586574	0.95
1211-006	cage24_BP202203_L2F3_WT	day0	222.175	4	1	832.222387200704	26.293543667921	23.0044787568528	23.8183355664341	66.8201127771064	1.15
1211-008	cage24_BP202203_L2F3_WT	day0	221.975	4	5	2970.22159235078	71.0956035574129	125.378846678466	100.365198015087	565.049666262368	22.55
0959-001	cage24_BP202203_L2F3_WT	day7	99.35	4	1	477.395784553276	21.1312206721162	22.0533896141222	18.6110843360198	36.391474375901	2.2
0959-001	cage24_BP202203_L2F3_WT	day7	99.35	4	2	2619.96358199658	77.4444254281334	75.7337864602919	99.8610090425116	190.35463220841	24.5
0959-004	cage24_BP202203_L2F3_WT	day7	160.7	4	2	1144.92005620718	49.5131657045993	42.4814362143529	57.9163218256518	85.8302423502909	28.5
1026-005	cage24_BP202203_L2F3_WT	day14	165.25	4	3	409.061399846802	14.9747533207608	15.0002660240532	17.0609937742418	34.1979210107122	12.3
0956-002	cage32_L2F5_WT	day0	198.8	4	1	752.931425175734	21.001129817122	25.3500454874024	29.6234765022984	53.2104462439101	19.9
0956-004	cage32_L2F5_WT	day0	189.95	3	3	3402.81337482309	77.7099563439892	78.5253595831169	78.5278079443769	182.689468848997	2
0956-004	cage32_L2F5_WT	day0	189.95	4	4	2028.46981350474	57.1071487286387	53.5685296580691	52.3844973687994	122.598528812385	1.9
0956-007	cage32_L2F5_WT	day0	82.925	4	2	1692.59190693845	78.0031506565134	67.0541159036408	91.94968206228	159.468456884816	29
1332-001	cage32_L2F5_WT	day7	82.325	4	2	1179.21921604845	41.8043506459966	49.4103755797155	33.8107590991547	205.580724057373	22.25
0956-003	cage32_L2F6_WT	day0	294.5	4	3	1247.56955731508	40.2240410924426	33.0925937504866	46.6702047809863	190.336058073535	2.15
0956-003	cage32_L2F6_WT	day0	294.5	4	7	350.468761255417	2.32316757959461	3.95688762208219	0.883286126981545	44.6662870547443	2.2
0956-007	cage32_L2F6_WT	day0	368.7	4	2	1345.27330218275	27.2130018871401	28.5176803612927	23.7841617150901	81.3919663016991	6
0956-007	cage32_L2F6_WT	day0	368.7	4	3	1087.62250465071	15.7705414686676	17.0354645202121	20.018306862547	98.0050308540596	2.55
1001-004	cage32_L2F6_WT	day7	306.225	4	2	617.583641684255	6.29161940204345	7.19923123618704	5.93071420796022	84.7966379317185	1.95
1038-001	cage35_2_202203L3F2_WT	day0	44.725	4	1	1731.19378340134	79.5352981469393	54.3698717313946	28.6172432309713	264.45011470045	25.5
1038-002	cage35_2_202203L3F2_WT	day0	68.25	4	3	1988.76722143884	69.0422334813936	66.8140996497764	58.2204609551062	144.448449043712	10.85
1038-003	cage35_2_202203L3F2_WT	day0	224.2	2	4	2096.04358222843	62.0235980625651	70.3150506647484	61.1569476419554	101.500146561174	23.45
1038-004	cage35_2_202203L3F2_WT	day0	320.375	4	2	2286.11680860154	60.0915856550511	77.5606661275348	63.3047709960641	285.215414498252	22.55
1038-004	cage35_2_202203L3F2_WT	day0	320.375	1	3	969.651509246271	36.4618516154861	34.8829542787682	32.8621095006633	51.7890654858087	21.35
1038-007	cage35_2_202203L3F2_WT	day0	356.925	4	3	605.048300867805	27.0768324563853	24.8880614981424	20.1927555798804	85.8479985753281	14.35
1212-001	cage35_2_202203L3F2_WT	day7	41.425	4	2	2274.98676010579	104.633107734751	84.233966303611	118.518717012156	144.946336003992	28.9
1212-003	cage35_2_202203L3F2_WT	day7	61.35	4	2	435.410809475594	21.2147665363685	18.2828319140199	20.5003918961267	32.0679012253085	14.3
1212-003	cage35_2_202203L3F2_WT	day7	61.35	4	3	912.940444278205	44.8341889961023	35.5934170200202	51.3306937305726	60.5722565486756	28.1
1212-004	cage35_2_202203L3F2_WT	day7	223.825	2	2	991.13199835923	35.121964207484	41.0537781579023	37.3802721603759	88.0276027699418	21.55
1212-004	cage35_2_202203L3F2_WT	day7	223.825	2	3	1294.34072626251	43.0400813814897	43.9801395751203	43.8606626729276	52.7113222835995	14.8
1212-004	cage35_2_202203L3F2_WT	day7	223.825	4	5	796.182263877697	30.9937300043335	31.9042327879289	32.1398247297435	51.4924694456697	31.65
1212-005	cage35_2_202203L3F2_WT	day7	322.025	4	1	1078.28486447953	38.9514597883557	34.6121114438886	38.4800214249325	56.4456509249303	14.4
1212-005	cage35_2_202203L3F2_WT	day7	322.025	4	2	1719.39422304895	60.248287925809	56.367571716385	46.6870441540445	103.454777200625	14.4
1307-001	cage35_2_202203L3F2_WT	day14	44.425	4	2	1118.40691784276	52.273601337613	46.3816397395609	55.5141920389985	215.410327260812	2.2
1307-002	cage35_2_202203L3F2_WT	day14	216.125	4	1	1433.34924634754	37.6662537210424	38.9131248201302	36.7523293777541	182.134451202666	45.2
1307-002	cage35_2_202203L3F2_WT	day14	216.125	4	2	903.793928649193	28.2145144837595	26.6289789996429	31.58930120632	37.5397634887662	1.2
1307-002	cage35_2_202203L3F2_WT	day14	216.125	2	3	652.896515838464	21.6531709735807	22.9068705143413	19.7318275487845	32.7192108643115	21.05
1307-002	cage35_2_202203L3F2_WT	day14	216.125	2	4	459.378779544011	13.0075965530307	14.6722076994691	11.5179639651237	37.9854027998928	31.1
1307-002	cage35_2_202203L3F2_WT	day14	216.125	2	5	583.545449302438	18.0584893180273	19.0869780150039	15.7548935406469	68.5402012203375	9.25
1307-004	cage35_2_202203L3F2_WT	day14	311.4	4	3	401.676942983613	29.4575753842678	26.580987736118	25.1654195523406	142.353019576293	19.7
1307-005	cage35_2_202203L3F2_WT	day14	345.5	4	1	3146.12698583755	77.6288691089146	78.1118087436849	67.7485779423603	167.506677192018	25.75
1307-005	cage35_2_202203L3F2_WT	day14	345.5	4	2	855.597065697921	38.6689107215708	35.7584194735983	33.256192296863	62.6380585316553	25.9
1307-005	cage35_2_202203L3F2_WT	day14	345.5	4	3	1074.90142215213	31.8924386509189	35.452302525607	26.4681082618679	89.6665402170071	15.55
1217-003	cage35_2_202203L3F3_#4WT	day0	164.575	2	2	398.001607590174	9.11297222837272	15.5164868437912	8.15191593670858	88.8002154476502	22.7
1038-003	cage44_BP202206L2F3_#9WT	day0	334.65	4	4	1177.84629694486	38.522244773424	35.763593928914	40.4386089382617	94.6998075750387	19.35
1038-004	cage44_BP202206L2F3_#9WT	day0	348.95	4	3	484.89099562307	13.7210039926779	12.7187494853694	8.89426866700448	48.9401677917618	1.6
1212-001	cage44_BP202206L2F3_#9WT	day7	298.25	4	2	922.263496062691	23.3151344473789	23.462043845819	19.0667651555625	63.6764446632999	5.4
1212-003	cage44_BP202206L2F3_#9WT	day7	313.675	4	3	1630.41648739021	18.7687755749913	31.2879127042741	12.6309726932453	150.245236444469	2.5
1212-004	cage44_BP202206L2F3_#9WT	day7	339.025	4	4	637.546252300998	14.3333227018075	19.7770978187259	17.790200542948	98.1179586360924	50.65
1307-004	cage44_BP202206L2F3_#9WT	day14	425.225	4	2	319.177384262476	9.08634115523093	9.1826300741839	7.98319444512994	101.459468685252	33
1307-004	cage44_BP202206L2F3_#9WT	day14	425.225	4	5	277.973109219466	6.16041314046242	6.07533508699652	2.60928673979414	61.255564628174	37.55
1009-002	cage44_BP202207L3F3_#7WT	day0	174.75	2	3	3662.50642032984	100.588096297524	113.182894432134	96.7082844592238	163.726295683308	0.600000000000001
1009-002	cage44_BP202207L3F3_#7WT	day0	174.75	4	4	1104.35467132513	28.9683681649734	28.8661764548344	31.1495565062646	49.7025148106623	0.100000000000001
1009-006	cage44_BP202207L3F3_#7WT	day0	188.975	4	3	1018.06292361506	32.5595866196418	40.0449831420367	33.5887095606906	168.653901929817	21
1009-008	cage44_BP202207L3F3_#7WT	day0	271.5	4	1	1748.16981147474	36.6208520338559	37.2255489219584	34.5558880123949	188.644319788875	32.8
0913-002	cage44_BP202207L3F3_#7WT	day7	169.875	4	4	847.220182841403	25.0809440540576	22.3845404566685	25.0611970873485	49.3003339577073	1.45
0913-002	cage44_BP202207L3F3_#7WT	day7	169.875	4	6	638.20896997	24.3938722013418	19.7304828202827	21.5728729658537	60.7099252104696	26.05
0913-003	cage44_BP202207L3F3_#7WT	day7	182.375	4	1	685.276678057402	15.7133561940845	10.6943638033328	28.0037954009301	151.68916592717	2
0913-004	cage44_BP202207L3F3_#7WT	day7	182.375	4	1	519.517300113397	13.7720220291406	12.2670495642256	16.8697921882262	89.2616736171166	0.15
