## Supplementary material for "Prolonged systemic inflammation worsens impairments to astrocyte Ca^2+^ and functional hyperemia in Alzheimer’s disease": Experimental Data: WT_shortStim_velocity.txt

Var1	mouse	meas	depth_short	vesselorder_short	vessel_selected_index	riseTime10to90	peak_amplitude	peak_time2peak	onset_10percetpeak	onset_25percetpeak	onset_50percetpeak	onset_75percetpeak	growthRate_logistic	fallTime90to10	peak_time	time10percet	time25percet	time50percet	time75percet	time90percet	decayRate_logistic4	AUC_0to25	duration
1352-007	cage24_BP202203_L2F2_WT	day0	90.925	4	3	2.04568940743031	71.1433463487444	2.05	-0.0127296777706096	0.601346125604429	1.18132802550424	1.67967203293458	1.73604320157187	NaN	7.05	NaN	11.4561005389679	9.11224311841039	8.4329192456891	7.90106333143286	-17.5899739438661	405.572927419744	12.9309150929062
1352-007	cage24_BP202203_L2F2_WT	day0	90.925	4	4	2.41211189721222	50.1542925302754	1.75	-0.959342936751316	-0.284539414921952	0.36976064887543	0.969914295140962	1.60242563968784	1.16702570515305	6.75	8.16213082318826	7.96730867938472	7.67462733863963	7.33304560188803	6.99510511803521	-20.5904453102541	114.936821938942	12.3048666897642
1019-006	cage24_BP202203_L2F2_WT	day7	253.475	4	1	2.00119279310495	30.0988778387828	2.45	-0.111004511164725	0.407869601060574	0.922260296961064	1.42369511323013	2.10806132659774	1.49468613339313	7.45	8.82764780259436	8.55793558024593	8.14030028617065	7.68597333394983	7.33296166920124	-12.3765476898703	29.0858237776789	12.2180399892096
1211-005	cage24_BP202203_L2F3_WT	day0	159.225	2	4	1.48338140654853	84.0981599998071	2.6	-0.526562784873271	-0.155478768810436	0.215552132913909	0.586423791792926	2.96033675503307	0.857994815963563	7.6	8.88381222407775	8.54921742709424	8.35525492811083	8.18596946197916	8.02581740811419	-56.4977812712623	414.839445531219	13.1397027951969
1211-005	cage24_BP202203_L2F3_WT	day0	159.225	4	5	1.78122857800617	129.122799150056	1.35	-0.690678246606183	-0.21436678933321	0.25392649241365	0.699837325915066	2.28670485383687	1.63234353572894	6.35	8.43558461339527	7.98234104969298	7.5613209223419	7.16759263388535	6.80324107766633	-20.3603933607052	264.470611977869	12.3073944299282
1211-005	cage24_BP202203_L2F3_WT	day0	159.225	4	7	0.593845162853019	19.1706716189865	0.600000000000001	-0.202062539689092	-0.0528767964066592	0.0961461630849474	0.244683103077111	7.36003413220085	0.688844261726215	5.6	8.90936895246795	8.77464272358242	8.60180361115901	8.41283156635265	8.22052469074174	-46.5304663996573	69.9382619539855	13.5056574480741
1211-006	cage24_BP202203_L2F3_WT	day0	222.175	4	1	1.0975873959003	31.1961125859936	1.8	0.105547244834621	0.381540483932804	0.657174253457208	0.931735755911793	3.97798066763945	1.50118327190195	6.8	8.4382255545454	8.09290579749304	7.69342089571755	7.29493712488012	6.93704228264345	-18.8813764504661	53.0711276546492	12.0362466422603
1211-008	cage24_BP202203_L2F3_WT	day0	221.975	4	5	2.39812352169192	205.496452790478	2.55	0.311677272569585	1.24775192695577	1.99993262203183	2.47842810560313	1.02642591733306	0.394782306760871	7.55	8.18577168025436	8.05617261599429	7.96133631345344	7.8746544669091	7.79098937349349	-104.092503941239	352.270739846816	10.9614036914216
0956-002	cage32_L2F5_WT	day0	198.8	4	1	2.38227477226656	105.942007054055	3.75	0.821736203356082	1.45021517595743	2.07043600246703	2.66724455275049	1.73638937592217	0.967789459570401	8.75	9.92020491131123	9.69880096982556	9.45060278327063	9.19771218711304	8.95241545174083	-38.9558518140037	142.683816642394	12.3801667808036
0956-002	cage32_L2F5_WT	day0	198.8	4	2	0.534298565610428	256.836068203074	0.550000000000001	-0.270005576638003	-0.136209231748696	-0.00246234078081287	0.131136429062224	8.20956034624621	0.738686914966406	5.55	8.10036030888913	7.91554200341863	7.72826721811627	7.54313233613418	7.36167339392273	-45.0210883233562	512.868980180006	12.7307295588971
0956-004	cage32_L2F5_WT	day0	189.95	3	3	0.585733659171356	208.621227785421	1.95	-0.135317411822863	0.0111160435241304	0.157549489859085	0.303982909157926	7.50246760385815	NaN	6.95	NaN	8.58336626436824	8.23158365140017	7.97288993048597	7.73975606149719	-38.2736274498387	915.382785398531	13.0740341615411
0956-004	cage32_L2F5_WT	day0	189.95	4	4	0.651748400350103	98.3883609016687	1	0.0832893839607776	0.247298789562713	0.411066320184893	0.574112902001044	6.69352355120004	1.37371218129097	6	8.65634730953825	8.25156689714798	7.9061489304385	7.58620695700915	7.28263512824728	-27.0398677662047	329.537731202512	12.4950826102536
0956-007	cage32_L2F5_WT	day0	82.925	4	2	0.874959502383206	91.9283120851752	1.1	-0.107374270241858	0.113327893248017	0.333585040011076	0.552518875390641	4.97277461841567	2.51573662094738	6.1	9.24499803216777	8.76410456334351	8.09819575337367	7.38148813109244	6.72926141122039	-10.1656403628124	223.461748933148	12.7646107133626
1332-001	cage32_L2F5_WT	day7	82.325	4	3	1.58001108579518	102.345265097995	1.75	0.178000827039908	0.653472198080936	1.10207807681223	1.48659276825393	2.2408231436536	1.31958822158588	6.75	8.2671455067064	8.02639144863582	7.68634552717584	7.30764443529523	6.94755728512053	-18.7879619003532	114.668379149915	11.5842674503636
0956-001	cage32_L2F6_WT	day0	273.475	4	2	0.948730814430816	84.950855242979	2.3	1.26673869346364	1.51392287378174	1.75866667190525	1.99639539336463	4.4223181711448	4.23466801553962	7.3	11.2953285300933	9.5687362283155	8.21519817508297	7.42122767240551	7.06066051455373	-4.48362839894523	148.834401621286	11.4565315031777
0956-001	cage32_L2F6_WT	day0	273.475	1	5	1.55832827340986	119.594845413075	2.4	0.720825091187111	1.1456319814127	1.56093216361147	1.95029681771755	2.556448030153	1.35661657715882	7.4	8.8531536993274	8.40952691855082	8.07022968095294	7.76841737379324	7.49653712216858	-28.9457902690384	187.219470541519	11.5092975173415
0956-002	cage32_L2F6_WT	day0	273.475	4	1	1.61328024106668	165.198334294435	2.45	0.903960480737414	1.39571912710104	1.85715062737747	2.24762237823307	2.15997879999142	1.69243487551751	7.45	9.23186391013745	8.86806805350085	8.40952443963943	7.94243016947832	7.53942903461994	-16.4552870555576	113.472623930529	11.552373812262
0956-002	cage32_L2F6_WT	day0	273.475	1	5	1.85960462388514	111.468063603386	3.6	0.110658395401101	0.576561033829873	1.04224002704144	1.50724949730092	2.35746349488358	1.23526338761512	8.6	10.1201549376672	9.83057206457354	9.51153411080778	9.19091420836071	8.88489155005205	-30.7563185409321	350.476098608708	13.4692940837663
0956-003	cage32_L2F6_WT	day0	294.5	4	2	2.02821402708974	228.651930961194	2.4	0.327699884617012	0.925407917209457	1.49415446620822	1.99165912906174	1.79091444181488	1.97781838912761	7.4	9.38692774241524	8.80135119421386	8.2634405692681	7.7887837294807	7.40910935328763	-16.8225929932415	441.859520914257	11.7692861030599
0956-003	cage32_L2F6_WT	day0	294.5	4	7	0.984140673869428	36.5407505498995	2.1	0.9062953059226	1.15818518210114	1.40870265541045	1.65519948136872	4.34952224423636	2.04625457824291	7.1	9.97313054762599	9.56174577892424	9.03121531170868	8.46709256356282	7.92687596938308	-15.5864254571335	31.7424312442708	12.6225126562982
0956-007	cage32_L2F6_WT	day0	368.7	4	1	0.419449474824955	88.9107944998181	2.45	0.488225739194331	0.593088107988477	0.697950476763088	0.802812845479095	10.47670676525	1.70075842663976	7.45	9.22730238577904	8.89760011947888	8.43811204878856	7.94789728477678	7.52654395913928	-14.7698343584436	32.2622103166397	12.7401615720255
0956-007	cage32_L2F6_WT	day0	368.7	4	3	1.02281196230613	62.58821654493	2.2	0.59756538731203	0.854492629852759	1.11114484143409	1.36697582556229	4.2736750798831	2.85101888765813	7.2	10.1619616927902	9.5921716658264	8.76798253998573	7.92963043677887	7.31094280513208	-7.26797545555026	71.7047963270993	12.6568376985516
1001-004	cage32_L2F6_WT	day7	306.225	4	2	1.33060991813657	75.4230128541026	2.75	0.410800942465387	0.744366809360798	1.07772842965397	1.41047895501834	3.29253024367734	NaN	7.75	NaN	9.46135520298838	8.83911430682322	8.49283109719797	8.19875840311763	-32.3944885222838	363.238499795002	12.7613858771693
1038-002	cage35_2_202203L3F2_WT	day0	68.25	4	1	1.25041530340067	82.4541036397418	1.15	-0.132058587627665	0.209663559423105	0.543483593483431	0.855811470463435	3.17674794848306	3.08618706906858	6.15	9.08027717960766	8.16897283709436	7.18246353358826	6.42300255697872	5.99409011053907	-5.53044111146682	104.47561585896	11.6389799401048
1038-003	cage35_2_202203L3F2_WT	day0	224.2	2	4	1.31951367197197	96.7801276077055	2.2	-0.144619655437509	0.186084044714828	0.516603302084986	0.846570584366868	3.32111714620611	2.34559059472092	7.2	9.81006623229152	9.17285539932979	8.54003469573628	7.95778306572856	7.4644756375706	-14.4489657155505	416.840768190745	13.0234313936513
1038-003	cage35_2_202203L3F2_WT	day0	224.2	4	6	0.673257343279648	78.4334134199743	2	-0.000702351452222416	0.16761313389362	0.335928363785283	0.504242827319509	6.52709673576134	1.94960783537833	7	9.61883820732507	9.24584213782362	8.74172095101454	8.19363545775062	7.66923037194674	-15.1633431593902	491.389405609724	13.4057925872293
1038-004	cage35_2_202203L3F2_WT	day0	320.375	1	1	0.772983674092334	86.3762801821064	0.5	-0.387689144387608	-0.188659718790252	0.00899557706441279	0.202650334524862	5.50064159954602	2.76033541120307	5.5	8.34656657730915	7.78991120107325	6.98768092114885	6.17867251867292	5.58623116610607	-5.96218719092859	103.575552339132	11.9786853440844
1212-001	cage35_2_202203L3F2_WT	day7	41.425	4	2	0.505418733876517	133.146761664928	1.1	0.335281450773125	0.461836380704852	0.588346650605121	0.714723147900647	8.67938029592543	0.828583644675121	6.1	8.3864607479201	8.21614930695836	8.00653142059192	7.78270214432044	7.55787710324498	-36.8406998504974	310.309398925531	12.4181847699868
1212-001	cage35_2_202203L3F2_WT	day7	41.425	4	5	1.17428961699597	104.51620403245	1.7	0.336306129689093	0.641534969780627	0.943934703305556	1.2381809759368	3.58244725863283	2.09542342348948	6.7	8.63050803488933	7.95406497880818	7.35083064980945	6.86383926699327	6.53508461139985	-12.6535243681676	183.900944369311	11.4068959465039
1212-003	cage35_2_202203L3F2_WT	day7	61.35	4	3	0.511071203778469	87.1525807945227	1.2	0.434789577452511	0.562781026215014	0.690722577063954	0.818514690242783	8.58180803871281	2.0337975645118	6.2	9.29163179009792	8.72466421571364	8.20144611044772	7.71329594160639	7.25783422558612	-17.8965507652566	353.259487180704	12.5107235333838
1212-004	cage35_2_202203L3F2_WT	day7	223.825	2	2	2.77297477533847	58.5620422686279	2.4	-0.716558718206582	0.0564046577873869	0.806773793913405	1.49719739794625	1.39980949058945	1.0718625480276	7.4	8.79344506947474	8.61830672461475	8.35324107768299	8.03974386003999	7.72158252144714	-24.7850540689937	135.715467027134	12.5464672837696
1212-004	cage35_2_202203L3F2_WT	day7	223.825	2	3	2.19634637177536	62.6686084252257	2.4	-0.425625518931333	0.144553795744333	0.709628040890483	1.25996969848929	1.91806874336312	1.50640589026153	7.4	9.28761664006259	8.9087149395373	8.51767594109262	8.13734221772439	7.78121074980107	-23.342651094644	367.433495000829	12.8080479002021
1212-005	cage35_2_202203L3F2_WT	day7	322.025	4	1	3.71891054387899	40.3764447847711	2.75	-1.18234784053524	-0.037630874653571	1.03185866453115	1.92795736942601	0.925651043738461	3.01469495758842	7.75	10.7667380954333	10.1328736745377	9.21848558138469	8.33603475851321	7.75204313784486	-6.00474619491046	114.580241844379	13.1866269168535
1307-001	cage35_2_202203L3F2_WT	day14	44.425	3	1	0.766120308790256	185.685698706049	1.1	0.190389224145448	0.385304082900902	0.579436219246242	0.771260997662591	5.62500073890428	0.83854285265554	6.1	8.23969825537477	8.06352220509197	7.85092255637165	7.62608178437716	7.40115540271923	-36.1356150209554	256.032089992327	12.2714863371254
1307-002	cage35_2_202203L3F2_WT	day14	216.125	4	1	0.354501317386752	86.7482536543387	0.300000000000001	-0.276723187151686	-0.188070092334659	-0.0994231720274517	-0.0107947695818247	12.3918294088654	1.75630812326358	5.3	8.95671402570953	8.64159126441847	8.19847542378479	7.69990207209968	7.20040590244596	-15.783605511426	143.22289400847	13.2978985958122
1307-005	cage35_2_202203L3F2_WT	day14	345.5	4	1	0.908023151425343	77.3476064944285	1.3	-0.0915538406819287	0.1365246480733	0.36436218618425	0.591480214615847	4.81426934498117	1.80218791627598	6.3	8.52675018557039	8.07105287910616	7.597580656648	7.14191746027427	6.72456226929441	-17.0755349098888	178.668397014309	12.2332184704638
1217-003	cage35_2_202203L3F3_#4WT	day0	164.575	4	2	0.68605951572994	40.9374067578848	1.75	-0.087471152069412	0.0840481115204827	0.255566400685305	0.427081766647893	6.40516490666056	1.19020249018061	6.75	8.06408568614784	7.86687397947066	7.56519582908876	7.21269759677331	6.87388319596723	-18.969756745889	41.2111359852204	12.3096294284035
1133-003	cage35_2_202203L3F3_#4WT	day7	64.225	4	4	1.83230541436949	46.4657784759338	1.95	-0.0552901803443042	0.44737640801633	0.937839632448358	1.39526835579757	2.15828187218452	1.58198993939993	6.95	8.97562573009803	8.6284855758188	8.21622960626005	7.79352367317317	7.3936357906981	-19.4745036591229	205.078430810242	12.2783899738117
1038-003	cage44_BP202206L2F3_#9WT	day0	334.65	4	4	0.28229951255672	52.3915957778195	0.2	-0.278472556932207	-0.207891359356889	-0.13731156638725	-0.0667359868661723	15.5650710763821	0.982793259293016	5.2	8.88910604898854	8.74476436551415	8.51109254708113	8.21888586047623	7.90631278969552	-26.7563307555321	254.767575690196	13.6484041134684
1038-004	cage44_BP202206L2F3_#9WT	day0	348.95	4	3	1.31124999541462	65.5888855963549	1.45	-0.0357994578916525	0.309464651999226	0.650368402052165	0.978883622762408	3.16156021289804	1.47978798926846	6.45	8.40342117968137	8.14949918964192	7.77576881622122	7.34634163229986	6.92363319041291	-16.724742048943	45.9404873982465	12.1254004141691
1212-001	cage44_BP202206L2F3_#9WT	day7	298.25	4	2	1.33479841070984	198.572392746148	1.5	0.132529732826296	0.510202063322907	0.875000000520938	1.20629866274656	2.85731743652894	1.97357636034667	6.5	8.569371231832	7.85461525034365	7.36213963236826	6.94657624207879	6.59579487148533	-18.6822442748317	390.40995946665	11.4871396318473
1212-004	cage44_BP202206L2F3_#9WT	day7	339.025	4	4	2.18067055303824	41.6008881748807	2.1	-0.221962316098764	0.399884080841337	0.998897734723042	1.53911673244552	1.73284285373928	1.88473919923738	7.1	9.05962489300937	8.57522343234255	8.06026996806803	7.57714971218305	7.17488569377199	-15.9115545806962	41.2895572643795	12.061372233345
1307-004	cage44_BP202206L2F3_#9WT	day14	425.225	4	4	0.706753633124013	20.6401349549921	0.9	-0.205134596020261	-0.0279711546077959	0.14908607634129	0.325825513405226	6.19926290143133	2.53141992055757	5.9	9.22588655151373	8.76517973175183	8.10470666186655	7.37507782741429	6.69446663095616	-9.96024766197527	134.16566933648	12.9556205855253
1009-002	cage44_BP202207L3F3_#7WT	day0	174.75	2	4	0.660381939750308	182.689413287042	0.800000000000001	-0.266590747396527	-0.101186478446767	0.0641488791284281	0.229277880470799	6.64059840819848	3.1512677076273	5.8	9.14757092953877	8.26264691413991	7.36932370409852	6.58830432009475	5.99630322191147	-8.46657552373227	543.01515370447	12.3051748249701
1009-005	cage44_BP202207L3F3_#7WT	day0	188.975	4	1	3.04190276603823	73.1804222982653	1.75	-1.18784360952233	0.080468243647843	1.04007874338745	1.60154385969181	0.722555212390992	1.72165161898041	6.75	9.02672249159627	8.55222773017026	8.10859767874785	7.69219993132326	7.30507087261586	-20.6733796475996	83.6404035157648	12.0685189353604
1009-008	cage44_BP202207L3F3_#7WT	day0	271.5	4	1	0.273169694157983	113.061393798529	0.0500000000000007	-0.428001212386671	-0.35970468057129	-0.291409061831251	-0.223116182156317	16.0858086864268	1.49203496021605	5.05	9.36697952621231	8.95973244107994	8.5800235662122	8.21942981955	7.87494456599626	-25.6958578529883	283.864235439446	13.8714326280435
0913-002	cage44_BP202207L3F3_#7WT	day7	169.875	4	4	2.41611882138952	97.2080742924655	2.6	0.225941526586052	1.01712830432837	1.73411881431497	2.29653576997736	1.31575862166366	1.44362757168874	7.6	9.39185708141709	8.939270102797	8.57849697482548	8.25159620730196	7.94822950972835	-28.6984031212019	304.763928608389	11.8443781605105
0913-004	cage44_BP202207L3F3_#7WT	day7	182.375	4	1	2.1923258990564	144.530601198325	2.5	-0.0432626744723716	0.553164684541039	1.13660238256475	1.68451514262416	1.82141785698682	1.63863329334283	7.5	9.06922466510754	8.64677907717552	8.19078129151873	7.76725587329661	7.43059137176472	-17.6976073072624	221.661170780075	12.054178908954
