## Supplementary material for "Prolonged systemic inflammation worsens impairments to astrocyte Ca^2+^ and functional hyperemia in Alzheimer’s disease": Experimental Data: Amyloidbeta.xlsx

### Sheet: ad_control_cortex
mouse	ROIname	Area	%Area	MinThr	MaxThr
BP202203_L2F6_adcontrol	C1	712762	14.219	1600	65535
BP202203_L2F6_adcontrol	C2	860437	14.642	1600	65535
BP202203_L2F6_adcontrol	C3	897360	16.004	1600	65535
BP202203_L2F6_adcontrol	C4	789378	15.359	1600	65535
BP202203_L3F1_adcontrol	C1	983942	19.529	1600	65535
BP202203_L3F1_adcontrol	C2	659017	13.745	1600	65535
BP202203_L3F1_adcontrol	C3	674329	14.183	1600	65535
BP202203_L3F1_adcontrol	C4	626411	12.552	1600	65535
BP202204_L3F1_adcontrol	C1	405933	10.121	1600	65535
BP202204_L3F1_adcontrol	C2	773113	17.368	1600	65535
BP202204_L3F1_adcontrol	C3	412216	9.24	1600	65535
BP202204_L3F1_adcontrol	C4	484857	11.476	1600	65535
BP202204_L3F1_adcontrol	C5	638053	13.683	1600	65535
BP202204_L3F1_adcontrol	C6	551002	12.017	1600	65535

### Sheet: ad_control_hippicampus
mouse	ROIname	Area	%Area	MinThr	MaxThr
BP202203_L2F6_adcontrol	H1	188420	7.825	1600	65535
BP202203_L2F6_adcontrol	H2	209618	11.842	1600	65535
BP202203_L2F6_adcontrol	H3	81608.7	10.391	1600	65535
BP202203_L3F1_adcontrol	H1	145871	10.48	1600	65535
BP202203_L3F1_adcontrol	H2	127211	10.55	1600	65535
BP202203_L3F1_adcontrol	H3	333176	8.724	1600	65535
BP202203_L3F1_adcontrol	H4	213596	9.962	1600	65535
BP202204_L3F1_adcontrol	H1	189455	12.776	1600	65535
BP202204_L3F1_adcontrol	H2	153311	10.713	1600	65535

### Sheet: ad_LPS_cortex
mouse	ROIname	Area	%Area	MinThr	MaxThr
BP202206_L2F2_adlps	C1	302159	9.314	1600	65535
BP202206_L2F2_adlps	C2	394776	7.803	1600	65535
BP202206_L2F2_adlps	C21	347742	7.069	1600	65535
BP202206_L2F2_adlps	C22	323022	6.936	1600	65535
BP202206_L2F5_adlps	C1	489082	10.009	1600	65535
BP202206_L2F5_adlps	C2	590613	12.242	1600	65535
BP202206_L2F5_adlps	C1	546003	9.918	1600	65535
BP202206_L2F5_adlps	C2	346126	10.832	1600	65535
BP202207_L3F2_adlps	C1	820813	13.903	1600	65535
BP202207_L3F2_adlps	C2	361458	8.571	1600	65535
BP202207_L3F2_adlps	C3	275054	8.545	1600	65535
BP202207_L3F2_adlps	C4	224343	8.188	1600	65535
BP202207_L3F2_adlps	C5	233261	10.404	1600	65535

### Sheet: ad_LPS_hippocampus
mouse	ROIname	Area	%Area	MinThr	MaxThr
BP202206_L2F2_adlps	H1	103487	4.843	1600	65535
BP202206_L2F2_adlps	H2	77489.7	3.45	1600	65535
BP202206_L2F5_adlps	H1	134031	7.866	1600	65535
BP202206_L2F5_adlps	H2	144717	7.999	1600	65535
BP202207_L3F2_adlps	H1	184759	10.39	1600	65535
BP202207_L3F2_adlps	H2	299201	10.114	1600	65535
BP202207_L3F2_adlps	H3	127086	8.243	1600	65535
BP202207_L3F2_adlps	H4	164408	7.909	1600	65535
